# Biologically informed machine learning modeling of immune cells to reveal physiological and pathological aging process

**DOI:** 10.1101/2024.04.01.587649

**Authors:** Cangang Zhang, Tao Ren, Xiaofan Zhao, Yanhong Su, Qianhao Wang, Tianzhe Zhang, Boxiao He, Ling-Yun Wu, Lina Sun, Baojun Zhang, Zheng Xia

## Abstract

The immune system undergoes progressive functional remodeling from neonatal stages to old age. Therefore, understanding how aging shapes immune cell function is vital for precise treatment of patients at different life stages. Here, we constructed the first transcriptomic atlas of immune cells encompassing human lifespan, ranging from newborns to supercentenarians, and comprehensively examined gene expression signatures involving cell signaling, metabolism, differentiation, and functions in all cell types to investigate immune aging changes. By comparing immune cell composition among different age groups, HLA highly expressing NK cells and CD83 positive B cells were identified with high percentages exclusively in the teenager (Tg) group, whereas CD4_CTL precursors were exclusively enriched in the supercentenarian (Sc) group. Notably, we found that the biological age (BA) of pediatric COVID-19 patients with multisystem inflammatory syndrome accelerated aging according to their chronological age (CA). Besides, we proved that inflammatory shift-myeloid abundance and signature correlate with the progression of complications in Kawasaki disease (KD). Finally, based on those age-related immune cell compositions, we developed a novel BA prediction model, PHARE (https://xiazlab.org/phare/), which applies to both scRNA-seq and bulk RNA-seq data. Overall, our study revealed changes in immune cell proportions and function associated with aging, both in health and disease, and provided a novel tool for successfully capturing features that accelerate or delay aging.
