## Supplementary Table 2. Absolute cell numbers for each cell type in each donor for "Biologically informed machine learning modeling of immune cells to reveal physiological and pathological aging process"

### Sheet: Cell number
Table S1. Absolute cell numbers for each cell type in each donor
Anno_level_1	Anno_level_2	HC1	HC2	HC3	P1	P2	P3	P4	P5	P6	A1	A2	A3	CT1	CT2	CT3	CT4	CT5	SC1	SC2	SC3	SC4	SC5	SC6	SC7
Myeloid	CD14_Mono1	339	119	266	1048	388	1507	1497	656	1778	908	580	1281	11	5	7	14	60	22	12	8	2	17	17	24
Myeloid	CD14_Mono2	38	34	12	77	8	1	6	2	17	80	95	184	441	581	234	577	641	554	615	883	742	953	744	1212
Myeloid	CD16_Mono	104	74	86	98	99	72	192	142	172	179	213	453	101	276	34	93	186	318	150	169	59	65	181	215
Myeloid	cDC	24	37	37	123	42	136	145	81	86	103	57	85	40	38	11	41	58	25	28	42	25	61	29	74
Myeloid	pDC	38	18	13	19	36	131	45	64	16	24	44	60	12	14	5	3	7	4	4	26	9	14	11	23
NK	Classical_CD56d	207	95	359	186	133	691	124	728	88	396	433	1336	66	961	380	195	228	1824	2092	703	562	670	806	1919
NK	Inflamed_CD56d	196	126	228	253	134	691	250	539	171	361	422	706	84	227	90	133	117	538	601	283	115	188	420	439
NK	CD56b	67	26	71	55	29	196	143	148	50	90	121	158	23	71	29	29	49	71	134	68	23	61	62	146
NK	HLA_CD56d	0	1	0	13	9	234	43	204	54	0	1	7	0	0	0	0	0	0	0	0	0	0	0	1
B_cell	Naive_B	932	785	387	639	127	462	715	688	699	220	289	479	172	473	453	564	198	46	60	152	19	190	99	46
B_cell	Memory_B	246	341	290	290	47	118	409	477	263	97	230	197	139	114	126	178	137	51	65	141	13	109	80	54
B_cell	Transitional_B	101	95	46	116	20	80	133	180	83	65	99	154	6	16	18	31	12	2	9	5	0	13	8	9
B_cell	CD83_B	4	2	1	23	12	125	280	313	176	1	3	2	0	3	0	0	3	0	0	0	0	1	0	0
B_cell	Plasma_cell	17	7	21	4	23	10	17	13	6	3	8	14	4	4	7	15	11	8	5	17	2	25	10	4
B_cell	Activated_memoryB	23	9	3	20	5	10	29	14	16	10	35	57	0	3	2	2	3	0	0	1	1	6	0	0
T_cell	CD4_TCM	1194	1505	1294	2544	2430	2369	3506	4255	3429	1906	1902	1408	1239	895	563	839	1125	151	117	156	321	769	263	251
T_cell	CD4_TEM	280	325	416	927	825	1152	918	677	526	961	1444	771	367	288	129	365	361	114	137	122	167	195	365	147
T_cell	CD4_CTL	10	16	19	29	22	14	26	22	16	19	35	66	56	66	63	75	65	511	502	271	125	28	435	494
T_cell	Treg	159	158	108	132	90	147	106	85	120	149	198	142	54	36	25	53	59	41	42	31	20	36	81	31
T_cell	CD8_TCM	814	643	764	1460	967	540	1015	1076	1024	874	680	429	138	90	119	144	141	88	101	45	22	35	126	138
T_cell	CD8_TEM	150	216	324	415	247	492	389	511	272	452	580	549	61	79	49	51	55	131	200	121	52	129	211	167
T_cell	CD8_CTL	497	107	337	226	320	345	510	293	229	1183	876	601	220	593	156	334	227	1280	840	795	290	514	1266	1260
T_cell	NKT	108	222	270	540	282	682	342	141	160	510	1111	891	78	138	42	60	108	267	240	124	73	100	249	226
T_cell	proliferating_T	62	36	13	51	33	38	18	16	25	28	18	45	5	12	6	23	14	44	27	24	12	37	27	28
T_cell	Other_T	3	4	1	1	2	0	1	1	0	2	9	5	2	2	4	3	3	237	398	239	32	0	395	257
Platelet	Platelet	8	17	7	142	24	17	31	37	51	22	46	52	111	117	73	146	113	146	74	75	108	49	401	189
Hpc	Hpc	4	2	7	20	8	27	36	10	19	3	5	6	3	3	4	5	1	1	4	4	3	3	0	0
* Anno_level_1 was used for Fig.1c.
* Anno_level_2 was used for most of figures.
