## Supplementary Table 3. The relative percentages for immune subsets in each sample for "Biologically informed machine learning modeling of immune cells to reveal physiological and pathological aging process"

### Sheet: all_cell_propotion
Table S2. The relative percentages for each cell type in each donor
group	Patients	CD14_Mono1	CD14_Mono2	CD16_Mono	cDC	pDC	Classical_CD56d	Inflamed_CD56d	CD56b	HLA_CD56d	Naive_B	Memory_B	Transitional_B	CD83_B	Plasma_cell	Activated_memoryB	CD4_TCM	CD4_TEM	CD4_CTL	Treg	CD8_TCM	CD8_TEM	CD8_CTL	NKT	proliferating_T	Other_T
Cd	HC1	0.0980166	0.0109871	0.03007	0.00693923	0.0109871	0.0687064	0.0650553	0.0222383	0	0.0697415	0.0184082	0.00755782	0.000299	0.00127211	0.00172109	0.208413	0.048874	0.0017455	0.0277534	0.142084	0.0261825	0.0867513	0.0188514	0.0108221	0.000524
Cd	HC2	0.0662518	0.0189291	0.0411986	0.0205993	0.0100213	0.0597581	0.0792581	0.0163548	0.000629	0.062724	0.027247	0.0075908	0.00016	0.000559	0.000719	0.266355	0.0575186	0.00283168	0.0279629	0.113798	0.0382277	0.0189369	0.0392896	0.00637129	0.000708
Cd	HC3	0.100874	0.00455073	0.0326135	0.0140314	0.00492995	0.0851125	0.0540547	0.0168328	0	0.0512206	0.0383824	0.00608824	0.000132	0.00277941	0.000397	0.208733	0.0671043	0.00306486	0.0174213	0.12324	0.052264	0.054361	0.0435533	0.00209701	0.000161
Tg	P1	0.120539	0.00885641	0.0112718	0.0141473	0.00218535	0.0572308	0.0778462	0.0169231	0.004	0.0579313	0.0262912	0.0105165	0.00208516	0.000363	0.00181319	0.230066	0.083833	0.00262261	0.0119374	0.132035	0.0375304	0.0204383	0.0488348	0.00461217	9.04e-05
Tg	P2	0.106311	0.00219197	0.0271257	0.0115079	0.00986387	0.0680262	0.0685377	0.0148328	0.00460328	0.0537308	0.0198846	0.00846154	0.00507692	0.00973077	0.00211539	0.266378	0.0904369	0.00241165	0.00986585	0.106003	0.0270763	0.0350786	0.030913	0.00361748	0.000219
Tg	P3	0.128099	8.5e-05	0.0061202	0.0115604	0.0111354	0.0594901	0.0594901	0.0168742	0.0201457	0.0568174	0.0145118	0.00983851	0.0153727	0.00122981	0.00122981	0.234481	0.114024	0.00138571	0.0145499	0.0534487	0.0486977	0.0341478	0.0675037	0.0037612	0
Tg	P4	0.124684	0.0005	0.0159915	0.0120769	0.00374801	0.0345429	0.0696429	0.0398357	0.0119786	0.0447157	0.0255786	0.00831775	0.0175111	0.00106317	0.00181365	0.293578	0.0768696	0.00217713	0.00887601	0.0849919	0.0325733	0.0427053	0.0286377	0.00150725	8.37e-05
Tg	P5	0.108986	0.000332	0.0235915	0.0134571	0.0106328	0.070147	0.0519358	0.0142607	0.0196566	0.0404226	0.0280255	0.0105757	0.0183899	0.000764	0.000823	0.343911	0.0547187	0.00177816	0.00687014	0.0869679	0.0413017	0.0236818	0.0113964	0.0012932	8.08e-05
Tg	P6	0.134918	0.00128999	0.0130517	0.00652586	0.00121411	0.0378182	0.0734876	0.0214876	0.0232066	0.0556726	0.0209469	0.00661062	0.0140177	0.000478	0.00127434	0.338112	0.0518655	0.00157766	0.0118324	0.10097	0.0268202	0.0225802	0.0157766	0.00246509	0
Ad	A1	0.110167	0.00970634	0.0217179	0.0124969	0.0029119	0.0729351	0.0664888	0.0165762	0	0.055	0.02425	0.01625	0.00025	0.00075	0.0025	0.179197	0.0903504	0.00178633	0.0140085	0.0821709	0.0424957	0.111222	0.0479487	0.00263248	0.000188
Ad	A2	0.0920728	0.0150809	0.0338129	0.00904853	0.00698483	0.0691382	0.0673818	0.0193204	0.00016	0.0430889	0.0342922	0.0147605	0.000447	0.00119277	0.00521837	0.158754	0.120526	0.00292135	0.0165265	0.0567576	0.0484109	0.0731172	0.0927319	0.00150241	0.000751
Ad	A3	0.0974876	0.0140029	0.0344746	0.00646873	0.00456617	0.0944341	0.049903	0.0111681	0.000495	0.0525149	0.021598	0.0168837	0.000219	0.00153488	0.00624917	0.164128	0.0898741	0.0076935	0.0165527	0.0500077	0.0639959	0.0700575	0.103862	0.00524557	0.000583
Ad	CT1	0.00285454	0.114441	0.0262099	0.0103802	0.00311405	0.0595145	0.0757457	0.0207399	0	0.0530467	0.0428692	0.00185047	0	0.00123365	0	0.319238	0.0945604	0.0144288	0.0139135	0.0355568	0.0157171	0.0566847	0.0200973	0.00128829	0.000515
Ed	CT2	0.000859	0.0997998	0.0474092	0.00652735	0.00240481	0.119075	0.0281271	0.00879746	0	0.0763899	0.0184111	0.00258401	0.000485	0.000646	0.000485	0.232806	0.0749141	0.0171678	0.00936426	0.0234106	0.0205493	0.15425	0.0358963	0.00312142	0.00052
Ed	CT3	0.00377663	0.126247	0.0183436	0.00593471	0.0026976	0.118798	0.0281363	0.00906613	0	0.0740049	0.0205842	0.00294059	0	0.00114356	0.000327	0.278578	0.0638304	0.031173	0.0123702	0.0588824	0.0242457	0.0771903	0.020782	0.00296886	0.00197924
Ed	CT4	0.00301923	0.124435	0.0200563	0.00884203	0.000647	0.0852101	0.0581176	0.0126723	0	0.0706785	0.0223063	0.00388481	0	0.00187975	0.000251	0.246486	0.107232	0.0220339	0.0155706	0.0423051	0.0149831	0.0981243	0.0176271	0.00675706	0.000881
Ed	CT5	0.00989496	0.105711	0.0306744	0.00956513	0.00115441	0.0902741	0.0463249	0.019401	0	0.0538516	0.037261	0.00326374	0.000816	0.00299176	0.000816	0.298193	0.0956867	0.0172289	0.0156386	0.0373735	0.0145783	0.0601687	0.0286265	0.00371084	0.000795
Sc	SC1	0.00374215	0.094234	0.054091	0.00425244	0.00068	0.116952	0.0344957	0.0045524	0	0.0425607	0.0471869	0.00185047	0	0.00740187	0	0.0301578	0.0227682	0.102057	0.00818855	0.0175754	0.0261634	0.255642	0.0533254	0.00878771	0.0473338
Sc	SC2	0.0023288	0.119351	0.02911	0.00543387	0.000776	0.115441	0.0331645	0.00739441	0	0.0427338	0.046295	0.00641007	0	0.00356115	0	0.0257005	0.0300937	0.11027	0.00922581	0.0221859	0.0439324	0.184516	0.0527189	0.00593088	0.0874255
Sc	SC3	0.00111348	0.1229	0.0235222	0.00584575	0.00361879	0.104049	0.0418861	0.0100645	0	0.0476203	0.0441741	0.00156646	0	0.00532595	0.000313	0.0462822	0.036195	0.0804004	0.0091971	0.0133506	0.0358983	0.235861	0.0367884	0.00712033	0.0709066
Sc	SC4	0.000375	0.13918	0.0110669	0.00468937	0.00168817	0.125246	0.0256286	0.00512571	0	0.0537429	0.0367714	0	0	0.00565714	0.00282857	0.164822	0.0857487	0.0641831	0.0102693	0.0112962	0.0267002	0.148905	0.0374829	0.00616158	0.0164309
Sc	SC5	0.0024045	0.134794	0.00919369	0.00862793	0.00198018	0.113732	0.0319129	0.0103547	0	0.0546802	0.0313692	0.00374128	0.000288	0.00719477	0.00172674	0.23867	0.0605209	0.00869018	0.0111731	0.0108627	0.0400369	0.159527	0.0310364	0.0114835	0
Sc	SC6	0.00271792	0.118949	0.0289379	0.00463646	0.00175866	0.0976211	0.0508696	0.00750932	0	0.0497513	0.040203	0.00402031	0	0.00502538	0	0.0440129	0.0610825	0.072797	0.0135553	0.021086	0.0353107	0.211864	0.04167	0.00451843	0.066103
Sc	SC7	0.00243411	0.122922	0.0218056	0.00750517	0.00233269	0.119507	0.0273389	0.00909222	6.23e-05	0.0403009	0.0473097	0.00788496	0	0.00350442	0	0.0478733	0.0280373	0.0942207	0.00591264	0.0263208	0.031852	0.24032	0.043105	0.00534045	0.0490177
