## Supplementary Table 4. GSEA results of CD14_Mono1 vs CD14_Mono2 for "Biologically informed machine learning modeling of immune cells to reveal physiological and pathological aging process"

### Sheet: Sheet 1
ID	Description	setSize	enrichmentScore	NES	pvalue	p.adjust	qvalue	rank	leading_edge	core_enrichment
GO:0050900	leukocyte migration	354	0.666302	1.68469	6.47647e-07	0.00387962	0.00367189	1311	tags=21%, list=6%, signal=21%	IL1B/CXCL8/CCL3/CCL4/THBS1/CXCL3/CXCL2/CXCL1/CCL20/NINJ1/CCL2/LGALS3/CCL3L1/IL1A/CXCL16/IL6/SPI1/TNFAIP6/CCL7/DUSP1/ICAM1/PPIB/C5AR1/CD74/PDE4B/HMOX1/PLEC/GPR183/TREM1/MIF/MPP1/CD99/RHOG/PPIA/SELENOK/MYO1G/RAC2/RIN3/CNN2/GPSM3/ANXA1/TNF/SBDS/CALR/MYH9/RHOA/RAC1/PAFAH1B1/ADAM8/CXCR4/B4GALT1/HCK/LGMN/SRC/SWAP70/LYN/PLA2G7/C3AR1/VEGFA/CCR7/S100A8/PIK3R1/WDR1/ZNF580/TNFRSF14/STK10/AKIRIN1/SIRPA/ADGRE…
GO:0030335	positive regulation of cell migration	470	0.624383	1.62701	1.29364e-06	0.00387962	0.00367189	1325	tags=18%, list=6%, signal=17%	IL1B/CXCL8/CCL3/CCL4/THBS1/CCL20/JUN/LGALS3/HSPA5/HBEGF/IL1A/HIF1A/CXCL16/IL6/SPI1/TNFAIP6/SPHK1/SOD2/CCL7/SEMA6B/ICAM1/PTGS2/C5AR1/S100A11/CD74/HMOX1/ACTG1/SPAG9/PFN1/CIB1/CD99/MAP2K3/ITGAX/RACK1/ITGA5/SELENOK/FERMT3/RAC2/ATP5F1B/GPSM3/ZC3H12A/ANXA1/TNF/GPI/WASHC1/CALR/DOCK4/RHOA/RAC1/F3/ADAM8/SMAD3/NR4A3/CXCR4/TGFB1/MIEN1/LGMN/SRC/ITGAV/SWAP70/LYN/PLA2G7/C3AR1/VEGFA/CYP1B1/CCR7/MYADM/NOTCH1/CTS…
GO:0060326	cell chemotaxis	273	0.687969	1.70891	3.55646e-06	0.00524863	0.00496759	1311	tags=23%, list=6%, signal=22%	IL1B/CXCL8/CCL3/CCL4/THBS1/CXCL3/CXCL2/CXCL1/CCL20/NINJ1/CCL2/LGALS3/CCL3L1/HBEGF/CXCL16/IL6/SPI1/TNFAIP6/CCL7/DUSP1/PPIB/NR4A1/C5AR1/CD74/PDE4B/PLEC/GPR183/TREM1/MIF/ARRB2/MPP1/RHOG/PPIA/RAC2/RIN3/GPSM3/ANXA1/SBDS/CALR/DOCK4/RAC1/ADAM8/CXCR4/LGMN/SWAP70/LYN/PLA2G7/C3AR1/VEGFA/CCR7/NOTCH1/S100A8/ZNF580/PRKCD/AKIRIN1/ADGRE2/S100A12/CCRL2/IL10/OXSR1/CSF1R/FFAR2
GO:0032496	response to lipopolysaccharide	291	0.665936	1.67678	5.25038e-06	0.00524863	0.00496759	1341	tags=27%, list=6%, signal=26%	IL1B/CXCL8/CCL3/CXCL3/NFKBIA/CXCL2/CXCL1/CCL2/IL1A/TNFAIP3/ZFP36/IL6/SPI1/VIM/TNIP1/FOS/SOD2/CD68/PTGS2/NR4A1/NLRP3/PDE4B/MIF/SLC11A1/THBD/RARA/ABCA1/SLC7A5/RIPK2/MAP2K3/IRAK2/PTGER2/GSTP1/LITAF/TSPO/ZC3H12A/NFKB1/TNF/TAB2/RELA/ARID5A/HAVCR2/RHOA/TICAM1/CD55/TRIB1/IL10RA/HNRNPA0/TNIP3/TGFB1/MAPKAPK2/ACOD1/HCK/TNFRSF1B/SRC/PELI1/LYN/NOCT/CCR7/NOTCH1/S100A8/ADM/NFKBIB/XBP1/HSF1/LILRB2/CD86/SIRPA/LI…
GO:2000147	positive regulation of cell motility	488	0.613979	1.60649	2.96611e-06	0.00524863	0.00496759	1325	tags=17%, list=6%, signal=17%	IL1B/CXCL8/CCL3/CCL4/THBS1/CCL20/JUN/LGALS3/HSPA5/HBEGF/IL1A/HIF1A/CXCL16/IL6/SPI1/TNFAIP6/SPHK1/SOD2/CCL7/SEMA6B/ICAM1/PTGS2/C5AR1/S100A11/CD74/HMOX1/ACTG1/SPAG9/PFN1/CIB1/CD99/MAP2K3/ITGAX/RACK1/ITGA5/SELENOK/FERMT3/RAC2/ATP5F1B/GPSM3/ZC3H12A/ANXA1/TNF/GPI/WASHC1/CALR/DOCK4/RHOA/RAC1/F3/ADAM8/SMAD3/NR4A3/CXCR4/TGFB1/MIEN1/LGMN/SRC/ITGAV/SWAP70/LYN/PLA2G7/C3AR1/VEGFA/CYP1B1/CCR7/MYADM/NOTCH1/CTS…
GO:0040017	positive regulation of locomotion	498	0.610163	1.59863	4.48465e-06	0.00524863	0.00496759	1325	tags=17%, list=6%, signal=16%	IL1B/CXCL8/CCL3/CCL4/THBS1/CCL20/JUN/LGALS3/HSPA5/HBEGF/IL1A/HIF1A/CXCL16/IL6/SPI1/TNFAIP6/SPHK1/SOD2/CCL7/SEMA6B/ICAM1/PTGS2/C5AR1/S100A11/CD74/HMOX1/ACTG1/SPAG9/PFN1/CIB1/CD99/MAP2K3/ITGAX/RACK1/ITGA5/SELENOK/FERMT3/RAC2/ATP5F1B/GPSM3/ZC3H12A/ANXA1/TNF/GPI/WASHC1/CALR/DOCK4/RHOA/RAC1/F3/ADAM8/SMAD3/NR4A3/CXCR4/TGFB1/MIEN1/LGMN/SRC/ITGAV/SWAP70/LYN/PLA2G7/C3AR1/VEGFA/CYP1B1/CCR7/MYADM/NOTCH1/CTS…
GO:0002685	regulation of leukocyte migration	206	0.703232	1.72265	1.11628e-05	0.00956489	0.00905274	1299	tags=23%, list=6%, signal=22%	CXCL8/CCL3/CCL4/THBS1/CCL20/CCL2/LGALS3/IL1A/IL6/SPI1/TNFAIP6/CCL7/DUSP1/ICAM1/C5AR1/CD74/HMOX1/MIF/MPP1/CD99/RHOG/SELENOK/RAC2/RIN3/CNN2/GPSM3/ANXA1/TNF/CALR/RHOA/RAC1/ADAM8/LGMN/SWAP70/LYN/PLA2G7/C3AR1/VEGFA/CCR7/PIK3R1/ZNF580/TNFRSF14/STK10/AKIRIN1/OXSR1/ADA/IL1R1/CSF1R
GO:0097529	myeloid leukocyte migration	213	0.705629	1.73326	1.68545e-05	0.0126366	0.01196	1079	tags=23%, list=5%, signal=23%	IL1B/CXCL8/CCL3/CCL4/THBS1/CXCL3/CXCL2/CXCL1/CCL20/CCL2/LGALS3/CCL3L1/IL1A/IL6/SPI1/TNFAIP6/CCL7/DUSP1/PPIB/C5AR1/CD74/PDE4B/TREM1/MIF/MPP1/CD99/RHOG/PPIA/SELENOK/RAC2/RIN3/CNN2/ANXA1/RAC1/PAFAH1B1/ADAM8/B4GALT1/LGMN/SWAP70/LYN/PLA2G7/C3AR1/VEGFA/CCR7/S100A8/PIK3R1/WDR1/AKIRIN1/SIRPA/ADGRE2
GO:0030595	leukocyte chemotaxis	213	0.703075	1.72699	2.08617e-05	0.0139032	0.0131588	1311	tags=25%, list=6%, signal=24%	IL1B/CXCL8/CCL3/CCL4/THBS1/CXCL3/CXCL2/CXCL1/CCL20/NINJ1/CCL2/LGALS3/CCL3L1/CXCL16/IL6/SPI1/TNFAIP6/CCL7/DUSP1/PPIB/C5AR1/CD74/PDE4B/PLEC/GPR183/TREM1/MIF/MPP1/PPIA/RAC2/RIN3/GPSM3/ANXA1/SBDS/CALR/RAC1/ADAM8/CXCR4/LGMN/SWAP70/LYN/PLA2G7/C3AR1/VEGFA/CCR7/S100A8/ZNF580/AKIRIN1/ADGRE2/S100A12/IL10/OXSR1/CSF1R/FFAR2
GO:0042776	proton motive force-driven mitochondrial ATP synthesis	66	-0.850702	-1.84581	2.92875e-05	0.0175667	0.0166261	322	tags=32%, list=1%, signal=31%	NDUFB7/ANTKMT/NDUFS6/NDUFA3/NDUFC2/NDUFB8/ATP5F1E/NDUFA11/ATP8/NDUFA13/ND6/ATP5PO/ATP5ME/NDUFB1/ND4L/ND5/ATP6/ND2/ND1/ND3/ND4
GO:0002237	response to molecule of bacterial origin	306	0.645635	1.62355	3.51807e-05	0.0191831	0.0181559	1341	tags=26%, list=6%, signal=25%	IL1B/CXCL8/CCL3/CXCL3/NFKBIA/CXCL2/CXCL1/CCL2/IL1A/TNFAIP3/ZFP36/IL6/SPI1/VIM/TNIP1/FOS/SOD2/CD68/PTGS2/NR4A1/C5AR1/NLRP3/PDE4B/MIF/SLC11A1/THBD/RARA/ABCA1/SLC7A5/RIPK2/MAP2K3/IRAK2/PTGER2/GSTP1/LITAF/TSPO/ZC3H12A/NFKB1/TNF/TAB2/RELA/ARID5A/HAVCR2/RHOA/TICAM1/CD55/TRIB1/IL10RA/HNRNPA0/TNIP3/TGFB1/MAPKAPK2/ACOD1/HCK/TNFRSF1B/SRC/PELI1/LYN/NOCT/CCR7/NOTCH1/S100A8/ADM/NFKBIB/XBP1/HSF1/LILRB2/CD86/SI…
GO:0019646	aerobic electron transport chain	88	-0.803631	-1.82789	6.02968e-05	0.0209683	0.0198456	529	tags=23%, list=2%, signal=22%	UQCR11/COX7C/NDUFB7/UQCRB/NDUFS6/NDUFA3/NDUFC2/NDUFB8/ND6/NDUFB1/ND4L/ND5/CYTB/ND2/ND1/ND3/ND4/COX2/COX3/COX1
GO:0006119	oxidative phosphorylation	139	-0.742377	-1.78652	6.29258e-05	0.0209683	0.0198456	427	tags=20%, list=2%, signal=20%	UQCR11/COX7C/NDUFB7/ANTKMT/UQCRB/NDUFS6/NDUFA3/NDUFC2/NDUFB8/ATP5F1E/NDUFA11/ATP8/NDUFA13/ND6/ATP5PO/ATP5ME/NDUFB1/ND4L/ND5/CYTB/ATP6/ND2/ND1/ND3/ND4/COX2/COX3/COX1
GO:0045766	positive regulation of angiogenesis	145	0.732173	1.70483	5.41938e-05	0.0209683	0.0198456	1220	tags=23%, list=6%, signal=22%	IL1B/CXCL8/THBS1/NINJ1/IL1A/HIF1A/SPHK1/C5AR1/PKM/HMOX1/BTG1/ENG/ITGAX/ITGA5/JAK1/RUNX1/ZC3H12A/F3/CXCR4/MYDGF/KLF4/C3AR1/VEGFA/CYP1B1/CTSH/ADM/XBP1/LRG1/NFE2L2/STAT3/ITGB8/EMILIN2/IL10
GO:1904018	positive regulation of vasculature development	145	0.732173	1.70483	5.41938e-05	0.0209683	0.0198456	1220	tags=23%, list=6%, signal=22%	IL1B/CXCL8/THBS1/NINJ1/IL1A/HIF1A/SPHK1/C5AR1/PKM/HMOX1/BTG1/ENG/ITGAX/ITGA5/JAK1/RUNX1/ZC3H12A/F3/CXCR4/MYDGF/KLF4/C3AR1/VEGFA/CYP1B1/CTSH/ADM/XBP1/LRG1/NFE2L2/STAT3/ITGB8/EMILIN2/IL10
GO:0097530	granulocyte migration	139	0.734667	1.70249	5.66842e-05	0.0209683	0.0198456	890	tags=24%, list=4%, signal=23%	IL1B/CXCL8/CCL3/CCL4/THBS1/CXCL3/CXCL2/CXCL1/CCL20/CCL2/LGALS3/CCL3L1/IL1A/TNFAIP6/CCL7/PPIB/C5AR1/CD74/PDE4B/TREM1/MPP1/CD99/RHOG/PPIA/SELENOK/RAC2/ANXA1/RAC1/ADAM8/C3AR1/CCR7/S100A8/WDR1
GO:0045333	cellular respiration	226	-0.668536	-1.66909	5.67796e-05	0.0209683	0.0198456	1337	tags=22%, list=6%, signal=21%	UQCRHL/ETFA/UQCRQ/NDUFA9/UQCC3/CAT/OPN3/COX7A2/SUCLG2/PIK3CA/NOP53/SNCA/NNT/ARL2/IREB2/NDUFA7/ETFB/PUM2/IDH1/UQCR11/COX7C/NDUFB7/MTLN/ANTKMT/UQCRB/NDUFS6/BLOC1S1/IL10RB/NDUFA3/NDUFC2/NDUFB8/ATP5F1E/NDUFA11/ATP8/NDUFA13/ND6/ATP5PO/ATP5ME/NDUFB1/ND4L/ND5/CYTB/ATP6/ND2/ND1/ND3/ND4/COX2/COX3/COX1
GO:0043410	positive regulation of MAPK cascade	410	0.599554	1.54064	5.3485e-05	0.0209683	0.0198456	873	tags=12%, list=4%, signal=11%	IL1B/CCL3/CCL4/THBS1/CCL20/JUN/CCL2/CCL3L1/IL1A/IL6/SPI1/SPHK1/CCL7/ICAM1/GADD45B/C5AR1/CD74/GPR183/SPAG9/LAPTM5/PIK3R5/MIF/OSM/TRAF1/ARRB2/CIB1/PTPN1/RIPK2/MAP2K3/PPIA/PHB2/ZC3H12A/TNF/HAVCR2/RAP1B/CTNNB1/RPS3/ADAM8/TGFB1/SRC/LILRA5/MYDGF/ERP29/VEGFA/CCR7/NOTCH1/MAPK8IP3/MINK1
GO:0050819	negative regulation of coagulation	42	0.878399	1.73316	8.76081e-05	0.0276565	0.0261756	958	tags=17%, list=4%, signal=16%	THBS1/SERPINB2/PLAUR/ANXA5/THBD/USF1/PRKCD
GO:0015980	energy derivation by oxidation of organic compounds	302	-0.62095	-1.60234	9.40884e-05	0.0282171	0.0267063	1533	tags=21%, list=7%, signal=20%	EPM2AIP1/LYRM7/NDUFS4/NDUFB2/UQCR10/PPP1CC/UQCRHL/ETFA/UQCRQ/NDUFA9/UQCC3/IRS2/CAT/OPN3/COX7A2/SUCLG2/PIK3CA/NOP53/PHKG1/SNCA/NNT/ARL2/IREB2/NDUFA7/IL6ST/INSR/TP53/UGP2/ETFB/PHKB/PUM2/IDH1/UQCR11/PPP1CB/COX7C/NDUFB7/MTLN/ANTKMT/UQCRB/NDUFS6/BLOC1S1/IL10RB/NDUFA3/NDUFC2/NDUFB8/ATP5F1E/NDUFA11/ATP8/NDUFA13/ND6/ATP5PO/ATP5ME/NDUFB1/ND4L/ND5/CYTB/ATP6/ND2/ND1/ND3/ND4/COX2/COX3/COX1
GO:0015986	proton motive force-driven ATP synthesis	73	-0.80469	-1.78524	0.000117405	0.0309675	0.0293094	322	tags=30%, list=1%, signal=30%	NDUFB7/ATP6V1A/ANTKMT/NDUFS6/NDUFA3/NDUFC2/NDUFB8/ATP5F1E/NDUFA11/ATP8/NDUFA13/ND6/ATP5PO/ATP5ME/NDUFB1/ND4L/ND5/ATP6/ND2/ND1/ND3/ND4
GO:0042773	ATP synthesis coupled electron transport	95	-0.77555	-1.78266	0.000125621	0.0309675	0.0293094	529	tags=21%, list=2%, signal=21%	UQCR11/COX7C/NDUFB7/UQCRB/NDUFS6/NDUFA3/NDUFC2/NDUFB8/ND6/NDUFB1/ND4L/ND5/CYTB/ND2/ND1/ND3/ND4/COX2/COX3/COX1
GO:0042775	mitochondrial ATP synthesis coupled electron transport	95	-0.77555	-1.78266	0.000125621	0.0309675	0.0293094	529	tags=21%, list=2%, signal=21%	UQCR11/COX7C/NDUFB7/UQCRB/NDUFS6/NDUFA3/NDUFC2/NDUFB8/ND6/NDUFB1/ND4L/ND5/CYTB/ND2/ND1/ND3/ND4/COX2/COX3/COX1
GO:0022904	respiratory electron transport chain	114	-0.739225	-1.73175	0.000143693	0.0309675	0.0293094	674	tags=19%, list=3%, signal=19%	ETFB/PUM2/UQCR11/COX7C/NDUFB7/UQCRB/NDUFS6/NDUFA3/NDUFC2/NDUFB8/ND6/NDUFB1/ND4L/ND5/CYTB/ND2/ND1/ND3/ND4/COX2/COX3/COX1
GO:1990266	neutrophil migration	117	0.745107	1.70044	0.000154889	0.0309675	0.0293094	890	tags=26%, list=4%, signal=26%	IL1B/CXCL8/CCL3/CCL4/CXCL3/CXCL2/CXCL1/CCL20/CCL2/LGALS3/CCL3L1/IL1A/TNFAIP6/CCL7/PPIB/C5AR1/CD74/PDE4B/TREM1/MPP1/CD99/RHOG/PPIA/SELENOK/RAC2/RAC1/ADAM8/C3AR1/CCR7/S100A8/WDR1
GO:0009060	aerobic respiration	184	-0.696158	-1.69784	0.000152997	0.0309675	0.0293094	1272	tags=23%, list=6%, signal=22%	UQCRQ/NDUFA9/UQCC3/CAT/COX7A2/SUCLG2/NOP53/SNCA/NNT/ARL2/IREB2/NDUFA7/IDH1/UQCR11/COX7C/NDUFB7/ANTKMT/UQCRB/NDUFS6/BLOC1S1/NDUFA3/NDUFC2/NDUFB8/ATP5F1E/NDUFA11/ATP8/NDUFA13/ND6/ATP5PO/ATP5ME/NDUFB1/ND4L/ND5/CYTB/ATP6/ND2/ND1/ND3/ND4/COX2/COX3/COX1
GO:0071222	cellular response to lipopolysaccharide	191	0.689612	1.67155	0.000149732	0.0309675	0.0293094	1341	tags=31%, list=6%, signal=29%	IL1B/CXCL8/CCL3/CXCL3/NFKBIA/CXCL2/CXCL1/CCL2/IL1A/TNFAIP3/ZFP36/IL6/SPI1/VIM/TNIP1/CD68/NLRP3/PDE4B/MIF/RARA/ABCA1/SLC7A5/RIPK2/MAP2K3/IRAK2/GSTP1/LITAF/TSPO/ZC3H12A/NFKB1/TNF/RELA/ARID5A/HAVCR2/RHOA/TICAM1/CD55/TRIB1/TNIP3/TGFB1/ACOD1/HCK/TNFRSF1B/SRC/LYN/NFKBIB/XBP1/HSF1/LILRB2/CD86/SIRPA/LILRA2/PRPF8/CAPN2/IL10/PPARD/PLAA/SIGIRR/SBNO2
GO:0009152	purine ribonucleotide biosynthetic process	201	-0.673512	-1.6589	0.000116644	0.0309675	0.0293094	411	tags=13%, list=2%, signal=13%	PPT1/NDUFB7/ATP6V1A/ANTKMT/NDUFS6/NDUFA3/NDUFC2/ADSS2/NDUFB8/ATP5F1E/NDUFA11/ATP8/NDUFA13/ND6/ATP5PO/TMSB4X/ATP5ME/NDUFB1/ND4L/ND5/ATP6/ND2/ND1/ND3/ND4/COX2
GO:0006164	purine nucleotide biosynthetic process	214	-0.663557	-1.65042	0.000142851	0.0309675	0.0293094	411	tags=12%, list=2%, signal=12%	PPT1/NDUFB7/ATP6V1A/ANTKMT/NDUFS6/NDUFA3/NDUFC2/ADSS2/NDUFB8/ATP5F1E/NDUFA11/ATP8/NDUFA13/ND6/ATP5PO/TMSB4X/ATP5ME/NDUFB1/ND4L/ND5/ATP6/ND2/ND1/ND3/ND4/COX2
GO:0072522	purine-containing compound biosynthetic process	223	-0.654427	-1.63429	0.000152267	0.0309675	0.0293094	411	tags=12%, list=2%, signal=12%	PPT1/NDUFB7/ATP6V1A/ANTKMT/NDUFS6/NDUFA3/NDUFC2/ADSS2/NDUFB8/ATP5F1E/ADA2/NDUFA11/ATP8/NDUFA13/ND6/ATP5PO/TMSB4X/ATP5ME/NDUFB1/ND4L/ND5/ATP6/ND2/ND1/ND3/ND4/COX2
GO:0006334	nucleosome assembly	90	-0.779278	-1.77935	0.000204056	0.035164	0.0332812	1195	tags=17%, list=5%, signal=16%	SHPRH/H1-4/H1-0/H2BC21/H1-2/H3C10/ATRX/HMGB2/SET/H4C3/NAP1L1/H1-10/MACROH2A1/H3-3B/H3-3A
GO:0009145	purine nucleoside triphosphate biosynthetic process	108	-0.745673	-1.73456	0.000205192	0.035164	0.0332812	322	tags=22%, list=1%, signal=22%	NDUFB7/ATP6V1A/ANTKMT/NDUFS6/NDUFA3/NDUFC2/NDUFB8/ATP5F1E/NDUFA11/ATP8/NDUFA13/ND6/ATP5PO/TMSB4X/ATP5ME/NDUFB1/ND4L/ND5/ATP6/ND2/ND1/ND3/ND4/COX2
GO:1905952	regulation of lipid localization	137	0.717844	1.66527	0.000193204	0.035164	0.0332812	1568	tags=25%, list=7%, signal=23%	IL1B/THBS1/NFKBIA/IL1A/IL6/EHD1/MIF/PNPLA2/ACSL1/ABCA1/NR1H2/PLIN3/TSPO/ZC3H12A/PLIN2/NFKB1/TNF/FURIN/PTGES/SURF4/ITGAV/ABHD5/PRKCD/PRELID1/FIS1/CES1/PPARD/KDM5B/PLIN5/LAMTOR1/LRP1/EEPD1/TMF1/P2RX4
GO:0070372	regulation of ERK1 and ERK2 cascade	239	0.648238	1.60319	0.000199799	0.035164	0.0332812	1119	tags=15%, list=5%, signal=14%	IL1B/CCL3/CCL4/CCL20/JUN/CCL2/CCL3L1/IL1A/TNIP1/CCL7/ICAM1/ATF3/C5AR1/CD74/GPR183/MIF/ARRB2/CIB1/PTPN1/RIPK2/GSTP1/PHB2/TNF/HAVCR2/RAP1B/SLC9A3R1/TGFB1/SRC/LYN/DUSP4/CCR7/NOTCH1/HLA-DRB1/SIRPA/TRAF7
GO:0019221	cytokine-mediated signaling pathway	423	0.587347	1.51436	0.000203439	0.035164	0.0332812	1551	tags=20%, list=7%, signal=19%	IL1B/CXCL8/CCL3/CCL4/CXCL3/NFKBIA/CXCL2/CXCL1/CCL20/EREG/CCL2/CCL3L1/IL1A/HIF1A/TNFAIP3/IL6/SPI1/IL1RN/SPHK1/CCL7/IFNGR2/CD74/IFITM1/LAPTM5/CDC37/OSM/TRAF1/P4HB/CIB1/PTPN1/ACSL1/NR1H2/RIPK2/IRAK2/IL7R/GSTP1/PLP2/EIF5A/JAK1/TNF/RELA/F3/PAFAH1B1/IL10RA/ADIPOR1/CXCR4/OASL/LIMS1/HCK/NKIRAS2/TNFRSF1B/SRC/LILRA5/LYN/TOLLIP/IL3RA/CCR7/GPR35/NOTCH1/IRF1/LILRB4/IRF7/TNFRSF14/LILRB2/LILRA2/STAT3/IFITM3/SP1…
GO:0071347	cellular response to interleukin-1	93	0.766269	1.69437	0.000213152	0.0355134	0.0336119	801	tags=18%, list=4%, signal=18%	IL1B/CXCL8/CCL3/CCL4/CCL20/CCL2/CCL3L1/HIF1A/IL6/IL1RN/CCL7/IRAK2/ZC3H12A/NFKB1/RELA/ACOD1/TOLLIP
GO:0009142	nucleoside triphosphate biosynthetic process	124	-0.734851	-1.73042	0.000231203	0.0374799	0.0354731	322	tags=19%, list=1%, signal=19%	NDUFB7/ATP6V1A/ANTKMT/NDUFS6/NDUFA3/NDUFC2/NDUFB8/ATP5F1E/NDUFA11/ATP8/NDUFA13/ND6/ATP5PO/TMSB4X/ATP5ME/NDUFB1/ND4L/ND5/ATP6/ND2/ND1/ND3/ND4/COX2
GO:0006754	ATP biosynthetic process	98	-0.763902	-1.75438	0.000288238	0.041743	0.0395079	322	tags=24%, list=1%, signal=24%	NDUFB7/ATP6V1A/ANTKMT/NDUFS6/NDUFA3/NDUFC2/NDUFB8/ATP5F1E/NDUFA11/ATP8/NDUFA13/ND6/ATP5PO/TMSB4X/ATP5ME/NDUFB1/ND4L/ND5/ATP6/ND2/ND1/ND3/ND4/COX2
GO:0009201	ribonucleoside triphosphate biosynthetic process	113	-0.743644	-1.73755	0.000276586	0.041743	0.0395079	322	tags=21%, list=1%, signal=21%	NDUFB7/ATP6V1A/ANTKMT/NDUFS6/NDUFA3/NDUFC2/NDUFB8/ATP5F1E/NDUFA11/ATP8/NDUFA13/ND6/ATP5PO/TMSB4X/ATP5ME/NDUFB1/ND4L/ND5/ATP6/ND2/ND1/ND3/ND4/COX2
GO:0022900	electron transport chain	166	-0.704836	-1.72164	0.000281115	0.041743	0.0395079	1436	tags=22%, list=6%, signal=20%	NDUFB2/UQCR10/UQCRHL/ETFA/UQCRQ/NDUFA9/UQCC3/COX7A2/GFUS/SNCA/STEAP4/NDUFA7/ETFB/PUM2/UQCR11/COX7C/NDUFB7/UQCRB/NDUFS6/CYBA/NDUFA3/NDUFC2/NDUFB8/CYBB/ND6/NDUFB1/ND4L/ND5/CYTB/ND2/ND1/ND3/ND4/COX2/COX3/COX1
GO:0032368	regulation of lipid transport	114	0.735836	1.66908	0.000294877	0.041743	0.0395079	1891	tags=24%, list=9%, signal=22%	IL1B/THBS1/NFKBIA/IL1A/MIF/ACSL1/ABCA1/NR1H2/TSPO/NFKB1/FURIN/PTGES/SURF4/ITGAV/PRKCD/PRELID1/FIS1/CES1/KDM5B/LAMTOR1/LRP1/EEPD1/TMF1/P2RX4/POMC/PPARG/CRY2
GO:0046890	regulation of lipid biosynthetic process	143	0.697149	1.62426	0.000299258	0.041743	0.0395079	2418	tags=27%, list=11%, signal=24%	IL1B/FABP5/IL1A/INSIG1/SPHK1/PTGS2/CD74/NR1H2/TSPO/ACADVL/ANXA1/NFKB1/TNF/ADM/ATP1A1/PRKCD/POR/CES1/CAPN2/REST/ASAH1/PLIN5/EIF6/LPCAT1/MID1IP1/NR3C1/SF1/ABCD1/SNAI1/LDLR/ARMC5/STARD4/KAT5/ABCG1/FAM3A/RPTOR/MLXIPL/DGAT2
GO:0090280	positive regulation of calcium ion import	12	0.980002	1.61397	0.000276273	0.041743	0.0395079	45	tags=25%, list=0%, signal=25%	CCL3/CCL2/LGALS3
GO:0048145	regulation of fibroblast proliferation	79	0.787023	1.71001	0.000308541	0.0420598	0.0398077	979	tags=19%, list=4%, signal=18%	FTH1/JUN/CDKN1A/EREG/EMD/SPHK1/SOD2/CD74/MIF/GSTP1/ZMIZ1/CTNNB1/SKI/S100A6/FOSL2
GO:0009260	ribonucleotide biosynthetic process	214	-0.650656	-1.61833	0.000319924	0.0426424	0.0403591	686	tags=22%, list=3%, signal=22%	ACAT1/ATP5MGL/RFK/NDUFB5/NDUFV3/PRKAG2/PAPSS1/NDUFS4/NME1/NDUFB2/HACD2/PANK3/ACLY/NDUFA9/UQCC3/SNCA/DIP2A/DCK/NDUFA7/DMAC2L/ADCY7/CMPK1/PPT1/NDUFB7/ATP6V1A/ANTKMT/NDUFS6/NDUFA3/NDUFC2/ADSS2/NDUFB8/ATP5F1E/NDUFA11/ATP8/NDUFA13/ND6/ATP5PO/TMSB4X/ATP5ME/NDUFB1/ND4L/ND5/ATP6/ND2/ND1/ND3/ND4/COX2
GO:1903035	negative regulation of response to wounding	73	0.782584	1.6834	0.000343554	0.043937	0.0415844	1526	tags=14%, list=7%, signal=13%	THBS1/SERPINB2/PLAUR/THBD/TNF/SMAD3/USF1/PRKCD/CD9/CD109
GO:0046390	ribose phosphate biosynthetic process	220	-0.644596	-1.60427	0.000344288	0.043937	0.0415844	686	tags=22%, list=3%, signal=21%	ACAT1/ATP5MGL/RFK/NDUFB5/NDUFV3/PRKAG2/PAPSS1/NDUFS4/NME1/NDUFB2/HACD2/PANK3/ACLY/NDUFA9/UQCC3/SNCA/DIP2A/DCK/NDUFA7/DMAC2L/ADCY7/CMPK1/PPT1/NDUFB7/ATP6V1A/ANTKMT/NDUFS6/NDUFA3/NDUFC2/ADSS2/NDUFB8/ATP5F1E/NDUFA11/ATP8/NDUFA13/ND6/ATP5PO/TMSB4X/ATP5ME/NDUFB1/ND4L/ND5/ATP6/ND2/ND1/ND3/ND4/COX2
GO:0071621	granulocyte chemotaxis	114	0.732986	1.66262	0.000355886	0.0444709	0.0420897	530	tags=21%, list=2%, signal=21%	IL1B/CXCL8/CCL3/CCL4/THBS1/CXCL3/CXCL2/CXCL1/CCL20/CCL2/LGALS3/CCL3L1/TNFAIP6/CCL7/PPIB/C5AR1/CD74/PDE4B/TREM1/MPP1/PPIA/RAC2/ANXA1/RAC1
GO:0071219	cellular response to molecule of bacterial origin	199	0.670114	1.63694	0.000364269	0.0445896	0.042202	1341	tags=30%, list=6%, signal=28%	IL1B/CXCL8/CCL3/CXCL3/NFKBIA/CXCL2/CXCL1/CCL2/IL1A/TNFAIP3/ZFP36/IL6/SPI1/VIM/TNIP1/CD68/NLRP3/PDE4B/MIF/RARA/ABCA1/SLC7A5/RIPK2/MAP2K3/IRAK2/GSTP1/LITAF/TSPO/ZC3H12A/NFKB1/TNF/RELA/ARID5A/HAVCR2/RHOA/TICAM1/CD55/TRIB1/TNIP3/TGFB1/ACOD1/HCK/TNFRSF1B/SRC/LYN/NFKBIB/XBP1/HSF1/LILRB2/CD86/SIRPA/LILRA2/PRPF8/CAPN2/IL10/PPARD/PLAA/SIGIRR/SBNO2
GO:0034508	centromere complex assembly	32	-0.893225	-1.77245	0.00042155	0.0446135	0.0422247	15	tags=12%, list=0%, signal=13%	ITGB3BP/RB1/H3-3B/H3-3A
GO:0033108	mitochondrial respiratory chain complex assembly	98	-0.755679	-1.7355	0.000438846	0.0446135	0.0422247	1538	tags=37%, list=7%, signal=34%	NDUFA5/NDUFAF2/UQCC2/COA3/COA1/SDHAF2/COX20/DMAC1/NDUFB5/TTC19/LYRM7/NDUFS4/NDUFAF8/NDUFB2/TMEM126B/CHCHD7/SMIM4/COX14/NDUFA9/UQCC3/STMP1/COX17/COA8/NDUFB7/PET100/NDUFA3/NDUFC2/NDUFB8/NDUFA11/NDUFA13/ND6/NDUFB1/ND5/ND2/ND1/ND4
GO:0009206	purine ribonucleoside triphosphate biosynthetic process	107	-0.745826	-1.73249	0.000392805	0.0446135	0.0422247	322	tags=22%, list=1%, signal=22%	NDUFB7/ATP6V1A/ANTKMT/NDUFS6/NDUFA3/NDUFC2/NDUFB8/ATP5F1E/NDUFA11/ATP8/NDUFA13/ND6/ATP5PO/TMSB4X/ATP5ME/NDUFB1/ND4L/ND5/ATP6/ND2/ND1/ND3/ND4/COX2
GO:0030195	negative regulation of blood coagulation	40	0.870212	1.71885	0.000430895	0.0446135	0.0422247	958	tags=15%, list=4%, signal=14%	THBS1/SERPINB2/PLAUR/THBD/USF1/PRKCD
GO:0051044	positive regulation of membrane protein ectodomain proteolysis	16	0.954345	1.653	0.000433881	0.0446135	0.0422247	690	tags=38%, list=3%, signal=36%	IL1B/SNX9/TNF/FURIN/ADAM8/TNFRSF1B
GO:0030593	neutrophil chemotaxis	95	0.741472	1.64445	0.000421757	0.0446135	0.0422247	876	tags=26%, list=4%, signal=25%	IL1B/CXCL8/CCL3/CCL4/CXCL3/CXCL2/CXCL1/CCL20/CCL2/LGALS3/CCL3L1/TNFAIP6/CCL7/PPIB/C5AR1/CD74/PDE4B/TREM1/MPP1/PPIA/RAC2/RAC1/C3AR1/CCR7/S100A8
GO:0071216	cellular response to biotic stimulus	225	0.649281	1.59375	0.000432021	0.0446135	0.0422247	1341	tags=29%, list=6%, signal=27%	IL1B/CXCL8/CCL3/CXCL3/NFKBIA/CXCL2/CXCL1/CCL2/HSPA5/IL1A/TNFAIP3/ZFP36/IL6/SPI1/VIM/TNIP1/CD68/NLRP3/PDE4B/MIF/RARA/ABCA1/SLC7A5/RIPK2/MAP2K3/IRAK2/GSTP1/LITAF/TSPO/ZC3H12A/NFKB1/CDA/TNF/RELA/ARID5A/HAVCR2/RHOA/TICAM1/CD55/TRIB1/TNIP3/TGFB1/ACOD1/HCK/TNFRSF1B/SRC/LYN/DDIT3/NOTCH1/GSK3B/NFKBIB/PPP1R15B/XBP1/HSF1/LILRB2/CD86/SIRPA/LILRA2/PRPF8/CAPN2/IL10/PPARD/PLAA/SIGIRR/SBNO2
GO:0060623	regulation of chromosome condensation	11	-0.981153	-1.57372	0.000415707	0.0446135	0.0422247	15	tags=27%, list=0%, signal=27%	SMC2/H3-3B/H3-3A
GO:0070371	ERK1 and ERK2 cascade	262	0.632109	1.56703	0.00037694	0.0446135	0.0422247	1119	tags=15%, list=5%, signal=14%	IL1B/CCL3/CCL4/CCL20/JUN/CCL2/CCL3L1/IL1A/TNIP1/CCL7/ICAM1/ATF3/C5AR1/CD74/GPR183/MIF/ARRB2/CIB1/PTPN1/RIPK2/GSTP1/PHB2/TNF/ZFP36L1/HAVCR2/RAP1B/SLC9A3R1/TGFB1/SRC/ITGAV/LYN/DUSP4/CCR7/NOTCH1/CTSH/HLA-DRB1/SIRPA/TRAF7
GO:0009165	nucleotide biosynthetic process	271	-0.613675	-1.56571	0.000412398	0.0446135	0.0422247	995	tags=13%, list=4%, signal=13%	SNCA/DIP2A/DCK/NDUFA7/GARS1/PARP9/DMAC2L/ADCY7/CMPK1/PPT1/NDUFB7/ATP6V1A/ANTKMT/NDUFS6/KARS1/NDUFA3/NDUFC2/ADSS2/NDUFB8/ATP5F1E/NDUFA11/ATP8/NDUFA13/ND6/ATP5PO/TMSB4X/ATP5ME/NDUFB1/ND4L/ND5/ATP6/ND2/ND1/ND3/ND4/COX2
GO:1900047	negative regulation of hemostasis	41	0.870105	1.72335	0.000464266	0.0464112	0.0439261	958	tags=15%, list=4%, signal=14%	THBS1/SERPINB2/PLAUR/THBD/USF1/PRKCD
GO:0002687	positive regulation of leukocyte migration	135	0.701462	1.62236	0.000477368	0.0469386	0.0444253	1299	tags=26%, list=6%, signal=25%	CXCL8/CCL3/CCL4/THBS1/CCL20/LGALS3/IL1A/IL6/SPI1/CCL7/ICAM1/C5AR1/CD74/CD99/SELENOK/RAC2/GPSM3/TNF/CALR/RHOA/RAC1/ADAM8/LGMN/SWAP70/PLA2G7/C3AR1/VEGFA/CCR7/PIK3R1/ZNF580/TNFRSF14/AKIRIN1/OXSR1/IL1R1/CSF1R
GO:0071356	cellular response to tumor necrosis factor	198	0.652968	1.59379	0.000487636	0.0471748	0.0446489	1474	tags=21%, list=7%, signal=20%	CXCL8/CCL3/CCL4/THBS1/NFKBIA/CCL20/CCL2/CCL3L1/TNFAIP3/ZFP36/PID1/FOS/SPHK1/CCL7/LAPTM5/TRAF1/CIB1/GSTP1/EIF5A/ZC3H12A/NFKB1/TNF/RELA/ZFP36L1/RPS3/ACOD1/LIMS1/NKIRAS2/TNFRSF1B/CYP1B1/TNFRSF14/NFE2L2/PRPF8/BIRC3/ASAH1/GBP2/TXNDC17/CD58/TRAF3/ARHGEF2/TNFRSF21/FOXO3
GO:0034612	response to tumor necrosis factor	215	0.651968	1.60059	0.000523642	0.049854	0.0471846	1474	tags=21%, list=7%, signal=20%	CXCL8/CCL3/CCL4/THBS1/NFKBIA/CCL20/CCL2/CCL3L1/TNFAIP3/ZFP36/CXCL16/PID1/FOS/SPHK1/CCL7/PTGS2/LAPTM5/TRAF1/CIB1/GSTP1/EIF5A/ZC3H12A/NFKB1/TNF/RELA/ZFP36L1/RPS3/ACOD1/LIMS1/NKIRAS2/TNFRSF1B/CYP1B1/TNFRSF14/NFE2L2/PRPF8/BIRC3/ASAH1/GBP2/TXNDC17/CD58/TRAF3/ARHGEF2/IGBP1/TNFRSF21/FOXO3
