## Supplementary Table 6. Enrichment results of gene patterns across different age groups in CD56-bright_NK for "Biologically informed machine learning modeling of immune cells to reveal physiological and pathological aging process"

### Sheet: Sheet 1
Supplementary Table 5. Enrichment results of gene patterns across different age groups in CD56-bright_NK
ID	group	Description	pvalue	ratio
GO:0048193	C1	Golgi vesicle transport	4.17011e-09	7.42049
GO:0006397	C1	mRNA processing	4.37322e-08	9.18728
GO:0006890	C1	retrograde vesicle-mediated transport, Golgi to endoplasmic reticulum	7.29785e-08	3.18021
GO:0008380	C1	RNA splicing	2.28569e-07	8.12721
GO:0042254	C1	ribosome biogenesis	3.89999e-06	6.00707
GO:0006888	C1	endoplasmic reticulum to Golgi vesicle-mediated transport	4.09415e-06	3.88693
GO:0140694	C1	non-membrane-bounded organelle assembly	5.18264e-06	6.71378
GO:0010498	C1	proteasomal protein catabolic process	6.69495e-06	7.77385
GO:0000377	C1	RNA splicing, via transesterification reactions with bulged adenosine as nucleophile	8.01913e-06	6.00707
GO:0000398	C1	mRNA splicing, via spliceosome	8.01913e-06	6.00707
GO:0000375	C1	RNA splicing, via transesterification reactions	9.43048e-06	6.00707
GO:0032479	C1	regulation of type I interferon production	1.70664e-05	3.18021
GO:0032606	C1	type I interferon production	1.70664e-05	3.18021
GO:0032481	C1	positive regulation of type I interferon production	2.53656e-05	2.4735
GO:0090150	C1	establishment of protein localization to membrane	4.06796e-05	4.947
GO:0031124	C1	mRNA 3'-end processing	4.37784e-05	2.4735
GO:0006900	C1	vesicle budding from membrane	4.85292e-05	2.4735
GO:0031440	C1	regulation of mRNA 3'-end processing	5.52027e-05	1.76678
GO:2000059	C1	negative regulation of ubiquitin-dependent protein catabolic process	8.9599e-05	2.12014
GO:0042273	C1	ribosomal large subunit biogenesis	0.000103882	2.4735
GO:0090114	C1	COPII-coated vesicle budding	0.000107679	1.76678
GO:0042176	C1	regulation of protein catabolic process	0.000109456	6.00707
GO:1900363	C1	regulation of mRNA polyadenylation	0.000130231	1.41343
GO:1903311	C1	regulation of mRNA metabolic process	0.000156949	4.947
GO:0006364	C1	rRNA processing	0.000169941	4.24028
GO:0050684	C1	regulation of mRNA processing	0.000260142	3.18021
GO:0002831	C1	regulation of response to biotic stimulus	0.000297972	5.30035
GO:0042255	C1	ribosome assembly	0.000334529	2.12014
GO:1903051	C1	negative regulation of proteolysis involved in protein catabolic process	0.000432889	2.12014
GO:0051607	C1	defense response to virus	0.000477556	4.59364
GO:0140546	C1	defense response to symbiont	0.000493292	4.59364
GO:0000956	C1	nuclear-transcribed mRNA catabolic process	0.00049508	2.82686
GO:0006378	C1	mRNA polyadenylation	0.000556987	1.76678
GO:0043161	C1	proteasome-mediated ubiquitin-dependent protein catabolic process	0.000571644	5.65371
GO:0070199	C1	establishment of protein localization to chromosome	0.000578726	1.41343
GO:0042177	C1	negative regulation of protein catabolic process	0.000582798	2.82686
GO:0043631	C1	RNA polyadenylation	0.000617311	1.76678
GO:1903321	C1	negative regulation of protein modification by small protein conjugation or removal	0.000618885	2.4735
GO:0006465	C1	signal peptide processing	0.000671388	1.06007
GO:1904667	C1	negative regulation of ubiquitin protein ligase activity	0.000671388	1.06007
GO:0000027	C1	ribosomal large subunit assembly	0.00067139	1.41343
GO:0034063	C1	stress granule assembly	0.00067139	1.41343
GO:0016072	C1	rRNA metabolic process	0.000692746	4.24028
GO:0045088	C1	regulation of innate immune response	0.000785953	3.88693
GO:0006403	C1	RNA localization	0.000799371	3.53357
GO:0006376	C1	mRNA splice site selection	0.00082782	1.76678
GO:0002181	C2	cytoplasmic translation	5.66861e-17	11.2426
GO:1903311	C2	regulation of mRNA metabolic process	1.46444e-05	7.10059
GO:0031330	C2	negative regulation of cellular catabolic process	2.87561e-05	6.50888
GO:0009895	C2	negative regulation of catabolic process	3.80704e-05	7.10059
GO:0008380	C2	RNA splicing	4.33124e-05	8.28402
GO:0006397	C2	mRNA processing	4.73886e-05	8.87574
GO:0000956	C2	nuclear-transcribed mRNA catabolic process	0.000111965	4.14201
GO:0090309	C2	positive regulation of DNA methylation-dependent heterochromatin formation	0.00014791	1.77515
GO:0046761	C2	viral budding from plasma membrane	0.000191014	1.77515
GO:0002221	C2	pattern recognition receptor signaling pathway	0.000195336	4.73373
GO:0034249	C2	negative regulation of cellular amide metabolic process	0.000203644	5.91716
GO:0006401	C2	RNA catabolic process	0.000228604	5.91716
GO:0046753	C2	non-lytic viral release	0.000241506	1.77515
GO:0000288	C2	nuclear-transcribed mRNA catabolic process, deadenylation-dependent decay	0.000255209	2.95858
GO:0032435	C2	negative regulation of proteasomal ubiquitin-dependent protein catabolic process	0.00029657	2.36686
GO:0031453	C2	positive regulation of heterochromatin formation	0.000299891	1.77515
GO:0120263	C2	positive regulation of heterochromatin organization	0.000299891	1.77515
GO:1905269	C2	positive regulation of chromatin organization	0.000299891	1.77515
GO:1902275	C2	regulation of chromatin organization	0.00040552	2.36686
GO:0061952	C2	midbody abscission	0.000442302	1.77515
GO:0016311	C2	dephosphorylation	0.000446882	7.10059
GO:0090308	C2	regulation of DNA methylation-dependent heterochromatin formation	0.000527267	1.77515
GO:0016570	C2	histone modification	0.00053964	7.69231
GO:0071763	C2	nuclear membrane organization	0.000540407	2.36686
GO:0032869	C2	cellular response to insulin stimulus	0.000543948	4.73373
GO:0032868	C2	response to insulin	0.000572871	5.32544
GO:1902369	C2	negative regulation of RNA catabolic process	0.000687899	2.95858
GO:0039535	C2	regulation of RIG-I signaling pathway	0.000726958	1.77515
GO:0043487	C2	regulation of RNA stability	0.000883012	4.14201
GO:1903313	C2	positive regulation of mRNA metabolic process	0.000899315	3.5503
GO:0039702	C2	viral budding via host ESCRT complex	0.000969158	1.77515
GO:1901673	C2	regulation of mitotic spindle assembly	0.000969158	1.77515
GO:2000059	C2	negative regulation of ubiquitin-dependent protein catabolic process	0.00097423	2.36686
GO:0061013	C2	regulation of mRNA catabolic process	0.000978098	4.14201
GO:0006260	C2	DNA replication	0.000995583	5.32544
GO:1901799	C2	negative regulation of proteasomal protein catabolic process	0.0010516	2.36686
GO:1902410	C2	mitotic cytokinetic process	0.00110721	1.77515
GO:0034655	C2	nucleobase-containing compound catabolic process	0.00111976	6.50888
GO:0007098	C2	centrosome cycle	0.00119553	3.5503
GO:0006402	C2	mRNA catabolic process	0.0012473	4.73373
GO:0006346	C2	DNA methylation-dependent heterochromatin formation	0.00125707	1.77515
GO:0036003	C2	positive regulation of transcription from RNA polymerase II promoter in response to stress	0.00125707	1.77515
GO:0039531	C2	regulation of viral-induced cytoplasmic pattern recognition receptor signaling pathway	0.00125707	1.77515
GO:0006470	C2	protein dephosphorylation	0.00130187	5.32544
GO:0061157	C2	mRNA destabilization	0.00131361	2.95858
GO:0071375	C2	cellular response to peptide hormone stimulus	0.00139742	5.32544
GO:0002764	C2	immune response-regulating signaling pathway	0.00141525	7.10059
GO:0032434	C2	regulation of proteasomal ubiquitin-dependent protein catabolic process	0.00150442	3.5503
GO:0043123	C2	positive regulation of I-kappaB kinase/NF-kappaB signaling	0.00158099	4.14201
GO:0046755	C2	viral budding	0.00159368	1.77515
GO:0006119	C3	oxidative phosphorylation	1.0059e-12	7.48899
GO:0019646	C3	aerobic electron transport chain	1.40843e-12	6.1674
GO:0042773	C3	ATP synthesis coupled electron transport	5.13511e-12	6.1674
GO:0042775	C3	mitochondrial ATP synthesis coupled electron transport	5.13511e-12	6.1674
GO:0009060	C3	aerobic respiration	1.31027e-11	7.92952
GO:0000377	C3	RNA splicing, via transesterification reactions with bulged adenosine as nucleophile	5.66713e-11	9.69163
GO:0000398	C3	mRNA splicing, via spliceosome	5.66713e-11	9.69163
GO:0000375	C3	RNA splicing, via transesterification reactions	7.19984e-11	9.69163
GO:0022904	C3	respiratory electron transport chain	8.93941e-11	6.1674
GO:0008380	C3	RNA splicing	1.32587e-10	11.0132
GO:0006397	C3	mRNA processing	4.15669e-10	11.4537
GO:0045333	C3	cellular respiration	4.34303e-10	7.92952
GO:0046034	C3	ATP metabolic process	9.47707e-10	8.37004
GO:0022613	C3	ribonucleoprotein complex biogenesis	1.13534e-09	10.5727
GO:0015980	C3	energy derivation by oxidation of organic compounds	1.36127e-08	8.37004
GO:0022900	C3	electron transport chain	1.5779e-08	6.1674
GO:0048024	C3	regulation of mRNA splicing, via spliceosome	4.69952e-08	4.84581
GO:0006120	C3	mitochondrial electron transport, NADH to ubiquinone	1.62665e-07	3.52423
GO:0000380	C3	alternative mRNA splicing, via spliceosome	3.68359e-07	3.96476
GO:0043484	C3	regulation of RNA splicing	3.80572e-07	5.28634
GO:0042254	C3	ribosome biogenesis	9.49805e-07	7.04846
GO:0050684	C3	regulation of mRNA processing	1.00655e-06	4.84581
GO:0045089	C3	positive regulation of innate immune response	1.08092e-06	4.84581
GO:0006123	C3	mitochondrial electron transport, cytochrome c to oxygen	1.85108e-06	2.20264
GO:0006091	C3	generation of precursor metabolites and energy	2.52713e-06	8.81057
GO:0022618	C3	ribonucleoprotein complex assembly	5.97032e-06	5.28634
GO:0010257	C3	NADH dehydrogenase complex assembly	6.07781e-06	3.0837
GO:0032981	C3	mitochondrial respiratory chain complex I assembly	6.07781e-06	3.0837
GO:0000381	C3	regulation of alternative mRNA splicing, via spliceosome	7.64868e-06	3.0837
GO:0071826	C3	ribonucleoprotein complex subunit organization	8.90031e-06	5.28634
GO:0002833	C3	positive regulation of response to biotic stimulus	1.2331e-05	4.84581
GO:1903311	C3	regulation of mRNA metabolic process	1.43771e-05	6.1674
GO:0045954	C3	positive regulation of natural killer cell mediated cytotoxicity	1.59616e-05	2.20264
GO:0002717	C3	positive regulation of natural killer cell mediated immunity	3.79051e-05	2.20264
GO:0031349	C3	positive regulation of defense response	5.251e-05	5.72687
GO:0001912	C3	positive regulation of leukocyte mediated cytotoxicity	6.95108e-05	2.64317
GO:0006364	C3	rRNA processing	9.91071e-05	4.84581
GO:0006413	C3	translational initiation	0.000105185	3.52423
GO:0043254	C3	regulation of protein-containing complex assembly	0.000114187	6.60793
GO:0045088	C3	regulation of innate immune response	0.000120282	4.84581
GO:0031343	C3	positive regulation of cell killing	0.000132234	2.64317
GO:0033108	C3	mitochondrial respiratory chain complex assembly	0.000143295	3.0837
GO:1902600	C3	proton transmembrane transport	0.000214551	3.52423
GO:0042269	C3	regulation of natural killer cell mediated cytotoxicity	0.000224911	2.20264
GO:0042267	C3	natural killer cell mediated cytotoxicity	0.000233188	2.64317
GO:0042273	C3	ribosomal large subunit biogenesis	0.000233188	2.64317
GO:0002228	C3	natural killer cell mediated immunity	0.000291642	2.64317
GO:0032103	C3	positive regulation of response to external stimulus	0.000326315	6.60793
GO:0002715	C3	regulation of natural killer cell mediated immunity	0.000334298	2.20264
GO:0006119	C4	oxidative phosphorylation	5.54541e-11	6.3745
GO:0042773	C4	ATP synthesis coupled electron transport	2.75e-10	5.17928
GO:0042775	C4	mitochondrial ATP synthesis coupled electron transport	2.75e-10	5.17928
GO:0009060	C4	aerobic respiration	5.83853e-10	6.77291
GO:0019646	C4	aerobic electron transport chain	1.19057e-09	4.78088
GO:0022904	C4	respiratory electron transport chain	3.68953e-09	5.17928
GO:0045333	C4	cellular respiration	1.45691e-08	6.77291
GO:0006120	C4	mitochondrial electron transport, NADH to ubiquinone	2.17943e-08	3.58566
GO:0046034	C4	ATP metabolic process	2.99217e-08	7.17131
GO:0033108	C4	mitochondrial respiratory chain complex assembly	5.01934e-08	4.38247
GO:0010257	C4	NADH dehydrogenase complex assembly	7.03269e-08	3.58566
GO:0032981	C4	mitochondrial respiratory chain complex I assembly	7.03269e-08	3.58566
GO:0015980	C4	energy derivation by oxidation of organic compounds	3.41076e-07	7.17131
GO:0022900	C4	electron transport chain	3.96987e-07	5.17928
GO:0006091	C4	generation of precursor metabolites and energy	3.24813e-06	8.36653
GO:0022613	C4	ribonucleoprotein complex biogenesis	3.51011e-05	7.17131
GO:0002399	C4	MHC class II protein complex assembly	4.97608e-05	1.59363
GO:0002503	C4	peptide antigen assembly with MHC class II protein complex	4.97608e-05	1.59363
GO:0002396	C4	MHC protein complex assembly	0.000127014	1.59363
GO:0002501	C4	peptide antigen assembly with MHC protein complex	0.000127014	1.59363
GO:0070269	C4	pyroptosis	0.000187782	1.59363
GO:0072676	C4	lymphocyte migration	0.000197855	3.18725
GO:0008064	C4	regulation of actin polymerization or depolymerization	0.000278655	3.58566
GO:0008380	C4	RNA splicing	0.000282541	6.3745
GO:0110053	C4	regulation of actin filament organization	0.00028986	4.78088
GO:0030832	C4	regulation of actin filament length	0.000291997	3.58566
GO:0071674	C4	mononuclear cell migration	0.000354213	3.98406
GO:0045123	C4	cellular extravasation	0.000430086	2.39044
GO:0032386	C4	regulation of intracellular transport	0.000549791	5.17928
GO:0007229	C4	integrin-mediated signaling pathway	0.000583654	2.78884
GO:0019886	C4	antigen processing and presentation of exogenous peptide antigen via MHC class II	0.000646959	1.59363
GO:0006968	C4	cellular defense response	0.000756203	1.99203
GO:0042254	C4	ribosome biogenesis	0.000831892	4.78088
GO:0032970	C4	regulation of actin filament-based process	0.000859935	5.57769
GO:0016072	C4	rRNA metabolic process	0.00087884	4.38247
GO:0046685	C4	response to arsenic-containing substance	0.000936197	1.59363
GO:0071675	C4	regulation of mononuclear cell migration	0.000943267	2.78884
GO:0032956	C4	regulation of actin cytoskeleton organization	0.000943366	5.17928
GO:0006364	C4	rRNA processing	0.000951411	3.98406
GO:0002495	C4	antigen processing and presentation of peptide antigen via MHC class II	0.00105	1.59363
GO:0002504	C4	antigen processing and presentation of peptide or polysaccharide antigen via MHC class II	0.00130613	1.59363
GO:0008154	C4	actin polymerization or depolymerization	0.00145738	3.58566
GO:2000401	C4	regulation of lymphocyte migration	0.00152506	1.99203
GO:0002478	C4	antigen processing and presentation of exogenous peptide antigen	0.00160296	1.59363
GO:0071677	C4	positive regulation of mononuclear cell migration	0.00187737	1.99203
GO:0001909	C4	leukocyte mediated cytotoxicity	0.00190819	2.78884
GO:0007159	C4	leukocyte cell-cell adhesion	0.00191368	5.17928
GO:0001914	C4	regulation of T cell mediated cytotoxicity	0.00194371	1.59363
GO:0048489	C4	synaptic vesicle transport	0.00194371	1.59363
GO:0002483	C4	antigen processing and presentation of endogenous peptide antigen	0.00194518	1.19522
GO:0043414	C5	macromolecule methylation	1.89056e-07	7.69231
GO:0006479	C5	protein methylation	2.08106e-07	5.98291
GO:0008213	C5	protein alkylation	2.08106e-07	5.98291
GO:0070897	C5	transcription preinitiation complex assembly	7.8778e-07	2.99145
GO:0032259	C5	methylation	1.21029e-06	7.69231
GO:0032786	C5	positive regulation of DNA-templated transcription, elongation	1.6126e-06	2.5641
GO:0018205	C5	peptidyl-lysine modification	2.18592e-06	7.69231
GO:0002181	C5	cytoplasmic translation	2.19999e-06	4.70085
GO:0006476	C5	protein deacetylation	2.21815e-06	4.2735
GO:0032968	C5	positive regulation of transcription elongation by RNA polymerase II	2.88668e-06	2.13675
GO:0000375	C5	RNA splicing, via transesterification reactions	3.3661e-06	6.83761
GO:0022613	C5	ribonucleoprotein complex biogenesis	3.62916e-06	8.11966
GO:0016575	C5	histone deacetylation	3.69906e-06	3.84615
GO:0016571	C5	histone methylation	4.74339e-06	4.70085
GO:0035601	C5	protein deacylation	4.96837e-06	4.2735
GO:0098732	C5	macromolecule deacylation	6.52851e-06	4.2735
GO:0006338	C5	chromatin remodeling	6.53963e-06	5.98291
GO:0032784	C5	regulation of DNA-templated transcription elongation	6.58855e-06	2.99145
GO:0034243	C5	regulation of transcription elongation by RNA polymerase II	1.08916e-05	2.5641
GO:0000377	C5	RNA splicing, via transesterification reactions with bulged adenosine as nucleophile	1.27528e-05	6.41026
GO:0000398	C5	mRNA splicing, via spliceosome	1.27528e-05	6.41026
GO:0006368	C5	transcription elongation by RNA polymerase II promoter	1.29418e-05	2.99145
GO:0070816	C5	phosphorylation of RNA polymerase II C-terminal domain	1.53141e-05	1.7094
GO:0043543	C5	protein acylation	2.22275e-05	5.55556
GO:0010452	C5	histone H3-K36 methylation	2.86684e-05	1.7094
GO:0042254	C5	ribosome biogenesis	2.92257e-05	5.98291
GO:0034968	C5	histone lysine methylation	3.04978e-05	3.84615
GO:0031365	C5	N-terminal protein amino acid modification	3.1638e-05	2.13675
GO:0051123	C5	RNA polymerase II preinitiation complex assembly	3.1638e-05	2.13675
GO:0045088	C5	regulation of innate immune response	3.42135e-05	5.12821
GO:0002831	C5	regulation of response to biotic stimulus	3.60713e-05	6.41026
GO:0000380	C5	alternative mRNA splicing, via spliceosome	4.85373e-05	2.99145
GO:0000209	C5	protein polyubiquitination	5.81916e-05	5.12821
GO:0050684	C5	regulation of mRNA processing	6.19918e-05	3.84615
GO:0045945	C5	positive regulation of transcription by RNA polymerase III	6.24068e-05	1.7094
GO:0006354	C5	DNA-templated transcription elongation	6.72897e-05	2.99145
GO:0018022	C5	peptidyl-lysine methylation	7.72452e-05	3.84615
GO:2001185	C5	regulation of CD8-positive, alpha-beta T cell activation	7.82789e-05	1.7094
GO:0051168	C5	nuclear export	0.000150291	3.84615
GO:0065004	C5	protein-DNA complex assembly	0.000237535	4.2735
GO:0032386	C5	regulation of intracellular transport	0.000281772	5.55556
GO:0034470	C5	ncRNA processing	0.000290708	6.41026
GO:0036037	C5	CD8-positive, alpha-beta T cell activation	0.000327792	1.7094
GO:0031056	C5	regulation of histone modification	0.00036922	3.84615
GO:0045089	C5	positive regulation of innate immune response	0.000372851	3.4188
GO:0006473	C5	protein acetylation	0.000389498	4.2735
GO:0030099	C5	myeloid cell differentiation	0.000409615	5.98291
GO:0009060	C6	aerobic respiration	2.63424e-08	5.6338
GO:0045333	C6	cellular respiration	8.88047e-08	5.98592
GO:0006457	C6	protein folding	1.51559e-07	5.6338
GO:0006091	C6	generation of precursor metabolites and energy	1.94321e-06	8.09859
GO:0015980	C6	energy derivation by oxidation of organic compounds	2.042e-06	6.33803
GO:0006099	C6	tricarboxylic acid cycle	6.04096e-06	2.11268
GO:0006119	C6	oxidative phosphorylation	8.70423e-06	3.87324
GO:0061077	C6	chaperone-mediated protein folding	1.03096e-05	2.8169
GO:0046034	C6	ATP metabolic process	1.86294e-05	5.28169
GO:0007006	C6	mitochondrial membrane organization	7.1776e-05	3.16901
GO:0042773	C6	ATP synthesis coupled electron transport	7.63429e-05	2.8169
GO:0042775	C6	mitochondrial ATP synthesis coupled electron transport	7.63429e-05	2.8169
GO:0007004	C6	telomere maintenance via telomerase	8.08223e-05	2.46479
GO:0006278	C6	RNA-templated DNA biosynthetic process	0.00013767	2.46479
GO:0032210	C6	regulation of telomere maintenance via telomerase	0.000142591	2.11268
GO:0032204	C6	regulation of telomere maintenance	0.000206662	2.46479
GO:0010833	C6	telomere maintenance via telomere lengthening	0.000223332	2.46479
GO:0019646	C6	aerobic electron transport chain	0.000279946	2.46479
GO:1904356	C6	regulation of telomere maintenance via telomere lengthening	0.000311792	2.11268
GO:0022904	C6	respiratory electron transport chain	0.000319627	2.8169
GO:0033108	C6	mitochondrial respiratory chain complex assembly	0.00055671	2.46479
GO:0048193	C6	Golgi vesicle transport	0.00056141	4.57746
GO:1990266	C6	neutrophil migration	0.000735552	2.8169
GO:0042274	C6	ribosomal small subunit biogenesis	0.000883422	2.11268
GO:0050686	C6	negative regulation of mRNA processing	0.00089912	1.40845
GO:0000723	C6	telomere maintenance	0.000899686	2.8169
GO:0006120	C6	mitochondrial electron transport, NADH to ubiquinone	0.00101094	1.76056
GO:0022900	C6	electron transport chain	0.00101101	3.16901
GO:0019693	C6	ribose phosphate metabolic process	0.00101761	5.28169
GO:0070198	C6	protein localization to chromosome, telomeric region	0.00102523	1.40845
GO:0008380	C6	RNA splicing	0.00107747	5.6338
GO:0051645	C6	Golgi localization	0.00109744	1.05634
GO:2000767	C6	positive regulation of cytoplasmic translation	0.00135654	1.05634
GO:0006084	C6	acetyl-CoA metabolic process	0.00147744	1.40845
GO:0006397	C6	mRNA processing	0.00164668	5.98592
GO:0042407	C6	cristae formation	0.00165104	1.05634
GO:0072521	C6	purine-containing compound metabolic process	0.0017377	5.28169
GO:0010257	C6	NADH dehydrogenase complex assembly	0.00181002	1.76056
GO:0032981	C6	mitochondrial respiratory chain complex I assembly	0.00181002	1.76056
GO:0032205	C6	negative regulation of telomere maintenance	0.00184632	1.40845
GO:0090501	C6	RNA phosphodiester bond hydrolysis	0.00221267	2.8169
GO:2000278	C6	regulation of DNA biosynthetic process	0.00221576	2.46479
GO:0051084	C6	'de novo' post-translational protein folding	0.00227453	1.40845
GO:1904872	C6	regulation of telomerase RNA localization to Cajal body	0.00235267	1.05634
GO:0097530	C6	granulocyte migration	0.00240017	2.8169
GO:0050821	C6	protein stabilization	0.00254852	3.16901
GO:0090670	C6	RNA localization to Cajal body	0.00276282	1.05634
GO:0090671	C6	telomerase RNA localization to Cajal body	0.00276282	1.05634
GO:0090672	C6	telomerase RNA localization	0.00276282	1.05634
GO:0090685	C6	RNA localization to nucleus	0.00276282	1.05634
GO:0046640	C7	regulation of alpha-beta T cell proliferation	3.97103e-11	3.96825
GO:0046633	C7	alpha-beta T cell proliferation	9.32851e-11	3.96825
GO:0046634	C7	regulation of alpha-beta T cell activation	1.54781e-09	5.15873
GO:0046631	C7	alpha-beta T cell activation	3.5735e-09	5.95238
GO:0046641	C7	positive regulation of alpha-beta T cell proliferation	1.46044e-08	2.77778
GO:0016197	C7	endosomal transport	1.54544e-08	6.74603
GO:0042129	C7	regulation of T cell proliferation	9.81357e-08	5.55556
GO:0042098	C7	T cell proliferation	1.11931e-07	5.95238
GO:0050670	C7	regulation of lymphocyte proliferation	5.28015e-07	5.95238
GO:0070661	C7	leukocyte proliferation	5.41773e-07	7.14286
GO:0046651	C7	lymphocyte proliferation	5.52285e-07	6.74603
GO:0032944	C7	regulation of mononuclear cell proliferation	6.22655e-07	5.95238
GO:0032943	C7	mononuclear cell proliferation	6.65806e-07	6.74603
GO:0072594	C7	establishment of protein localization to organelle	1.58963e-06	7.93651
GO:0070663	C7	regulation of leukocyte proliferation	1.84032e-06	5.95238
GO:0046635	C7	positive regulation of alpha-beta T cell activation	3.85089e-06	3.1746
GO:0016236	C7	macroautophagy	4.04046e-06	6.34921
GO:0007159	C7	leukocyte cell-cell adhesion	4.1813e-06	7.14286
GO:0045807	C7	positive regulation of endocytosis	6.20085e-06	3.57143
GO:0022409	C7	positive regulation of cell-cell adhesion	9.62966e-06	5.95238
GO:0045785	C7	positive regulation of cell adhesion	9.93557e-06	7.53968
GO:0042102	C7	positive regulation of T cell proliferation	1.0156e-05	3.57143
GO:0050870	C7	positive regulation of T cell activation	1.03878e-05	5.15873
GO:0016032	C7	viral process	1.48045e-05	7.14286
GO:0050863	C7	regulation of T cell activation	1.62913e-05	6.34921
GO:0046636	C7	negative regulation of alpha-beta T cell activation	1.91328e-05	2.38095
GO:0050671	C7	positive regulation of lymphocyte proliferation	2.07987e-05	3.96825
GO:0032946	C7	positive regulation of mononuclear cell proliferation	2.35012e-05	3.96825
GO:1903039	C7	positive regulation of leukocyte cell-cell adhesion	2.81147e-05	5.15873
GO:0007034	C7	vacuolar transport	4.69105e-05	3.96825
GO:0072666	C7	establishment of protein localization to vacuole	5.29937e-05	2.38095
GO:0070665	C7	positive regulation of leukocyte proliferation	5.5185e-05	3.96825
GO:0031647	C7	regulation of protein stability	5.68191e-05	5.55556
GO:1903037	C7	regulation of leukocyte cell-cell adhesion	6.68955e-05	5.95238
GO:0048260	C7	positive regulation of receptor-mediated endocytosis	7.40355e-05	2.38095
GO:0032511	C7	late endosome to vacuole transport via multivesicular body sorting pathway	8.31943e-05	1.5873
GO:0046034	C7	ATP metabolic process	8.53024e-05	5.15873
GO:0002697	C7	regulation of immune effector process	8.92849e-05	5.95238
GO:0045920	C7	negative regulation of exocytosis	9.7187e-05	1.98413
GO:0072659	C7	protein localization to plasma membrane	0.00012228	5.15873
GO:0006898	C7	receptor-mediated endocytosis	0.000127211	4.7619
GO:0006091	C7	generation of precursor metabolites and energy	0.000128393	7.14286
GO:0006457	C7	protein folding	0.000141575	4.36508
GO:0022407	C7	regulation of cell-cell adhesion	0.000150715	6.74603
GO:0051251	C7	positive regulation of lymphocyte activation	0.00015437	5.95238
GO:0034504	C7	protein localization to nucleus	0.000178207	5.15873
GO:0048193	C7	Golgi vesicle transport	0.000178207	5.15873
GO:0046031	C7	ADP metabolic process	0.00020751	2.77778
GO:0042147	C7	retrograde transport, endosome to Golgi	0.000222271	2.77778
GO:0006622	C7	protein targeting to lysosome	0.000228386	1.5873
GO:0072594	C8	establishment of protein localization to organelle	8.08216e-08	7.69231
GO:0002753	C8	cytoplasmic pattern recognition receptor signaling pathway	1.04959e-07	2.95858
GO:0071219	C8	cellular response to molecule of bacterial origin	1.86626e-07	5.32544
GO:0030217	C8	T cell differentiation	3.1679e-07	5.6213
GO:0071222	C8	cellular response to lipopolysaccharide	4.29908e-07	5.02959
GO:0002237	C8	response to molecule of bacterial origin	5.00415e-07	6.50888
GO:0002764	C8	immune response-regulating signaling pathway	7.00954e-07	7.69231
GO:0032496	C8	response to lipopolysaccharide	7.2066e-07	6.21302
GO:0071216	C8	cellular response to biotic stimulus	9.63445e-07	5.32544
GO:0051170	C8	import into nucleus	1.52513e-06	4.14201
GO:0038061	C8	NIK/NF-kappaB signaling	1.63038e-06	3.84615
GO:0030098	C8	lymphocyte differentiation	1.77919e-06	6.50888
GO:0097191	C8	extrinsic apoptotic signaling pathway	2.65769e-06	4.73373
GO:1903131	C8	mononuclear cell differentiation	4.03283e-06	6.80473
GO:0070423	C8	nucleotide-binding oligomerization domain containing signaling pathway	4.28707e-06	1.77515
GO:0007249	C8	I-kappaB kinase/NF-kappaB signaling	5.11634e-06	5.32544
GO:0035872	C8	nucleotide-binding domain, leucine rich repeat containing receptor signaling pathway	5.48926e-06	1.77515
GO:0007159	C8	leukocyte cell-cell adhesion	6.05832e-06	6.21302
GO:0032609	C8	interferon-gamma production	8.57248e-06	3.25444
GO:0032649	C8	regulation of interferon-gamma production	8.57248e-06	3.25444
GO:0050727	C8	regulation of inflammatory response	1.01076e-05	6.21302
GO:0034612	C8	response to tumor necrosis factor	1.21411e-05	4.73373
GO:0006913	C8	nucleocytoplasmic transport	1.28348e-05	5.32544
GO:0051169	C8	nuclear transport	1.28348e-05	5.32544
GO:0002181	C8	cytoplasmic translation	1.33984e-05	3.5503
GO:0043367	C8	CD4-positive, alpha-beta T cell differentiation	1.63183e-05	2.66272
GO:0002285	C8	lymphocyte activation involved in immune response	1.73607e-05	4.14201
GO:0001819	C8	positive regulation of cytokine production	1.80484e-05	6.80473
GO:0071356	C8	cellular response to tumor necrosis factor	1.81143e-05	4.43787
GO:0050852	C8	T cell receptor signaling pathway	1.87391e-05	3.25444
GO:0016577	C8	histone demethylation	1.97275e-05	1.77515
GO:0042093	C8	T-helper cell differentiation	2.07897e-05	2.36686
GO:0098586	C8	cellular response to virus	2.18701e-05	2.66272
GO:0032495	C8	response to muramyl dipeptide	2.26427e-05	1.47929
GO:0033209	C8	tumor necrosis factor-mediated signaling pathway	2.31906e-05	2.95858
GO:0002294	C8	CD4-positive, alpha-beta T cell differentiation involved in immune response	2.60408e-05	2.36686
GO:0002573	C8	myeloid leukocyte differentiation	2.82984e-05	4.14201
GO:0006482	C8	protein demethylation	2.84048e-05	1.77515
GO:0008214	C8	protein dealkylation	2.84048e-05	1.77515
GO:0039528	C8	cytoplasmic pattern recognition receptor signaling pathway in response to virus	2.84048e-05	1.77515
GO:0002287	C8	alpha-beta T cell activation involved in immune response	2.90568e-05	2.36686
GO:0002293	C8	alpha-beta T cell differentiation involved in immune response	2.90568e-05	2.36686
GO:0006606	C8	protein import into nucleus	3.14893e-05	3.5503
GO:0016570	C8	histone modification	3.33427e-05	6.80473
GO:0043124	C8	negative regulation of I-kappaB kinase/NF-kappaB signaling	3.34834e-05	2.07101
GO:0002286	C8	T cell activation involved in immune response	4.669e-05	2.95858
GO:0050863	C8	regulation of T cell activation	5.12448e-05	5.32544
GO:0045936	C8	negative regulation of phosphate metabolic process	5.14919e-05	6.21302
GO:0010563	C8	negative regulation of phosphorus metabolic process	5.31943e-05	6.21302
GO:0070988	C8	demethylation	5.3961e-05	2.36686
GO:0009060	C9	aerobic respiration	8.14739e-10	6.16438
GO:0045333	C9	cellular respiration	3.87753e-09	6.50685
GO:0006119	C9	oxidative phosphorylation	4.48073e-09	5.13699
GO:0015980	C9	energy derivation by oxidation of organic compounds	6.73822e-09	7.53425
GO:0046034	C9	ATP metabolic process	1.09171e-08	6.84932
GO:0006091	C9	generation of precursor metabolites and energy	1.63035e-08	9.24658
GO:0015986	C9	proton motive force-driven ATP synthesis	1.03664e-07	2.39726
GO:0009144	C9	purine nucleoside triphosphate metabolic process	9.76461e-07	3.42466
GO:0008380	C9	RNA splicing	1.50175e-06	7.53425
GO:0022613	C9	ribonucleoprotein complex biogenesis	2.17278e-06	7.53425
GO:0072594	C9	establishment of protein localization to organelle	4.20043e-06	7.19178
GO:0009205	C9	purine ribonucleoside triphosphate metabolic process	5.05374e-06	3.08219
GO:0019646	C9	aerobic electron transport chain	6.17894e-06	3.08219
GO:0042776	C9	proton motive force-driven mitochondrial ATP synthesis	8.49594e-06	1.71233
GO:0009141	C9	nucleoside triphosphate metabolic process	9.06729e-06	3.42466
GO:0009199	C9	ribonucleoside triphosphate metabolic process	9.97034e-06	3.08219
GO:0009206	C9	purine ribonucleoside triphosphate biosynthetic process	1.01426e-05	2.73973
GO:0009145	C9	purine nucleoside triphosphate biosynthetic process	1.13199e-05	2.73973
GO:0000377	C9	RNA splicing, via transesterification reactions with bulged adenosine as nucleophile	1.20761e-05	5.82192
GO:0000398	C9	mRNA splicing, via spliceosome	1.20761e-05	5.82192
GO:0042773	C9	ATP synthesis coupled electron transport	1.3085e-05	3.08219
GO:0042775	C9	mitochondrial ATP synthesis coupled electron transport	1.3085e-05	3.08219
GO:0000375	C9	RNA splicing, via transesterification reactions	1.4176e-05	5.82192
GO:0032543	C9	mitochondrial translation	1.55649e-05	2.73973
GO:0033108	C9	mitochondrial respiratory chain complex assembly	1.55933e-05	3.08219
GO:0009201	C9	ribonucleoside triphosphate biosynthetic process	1.9081e-05	2.73973
GO:0006754	C9	ATP biosynthetic process	2.76064e-05	2.39726
GO:0052548	C9	regulation of endopeptidase activity	4.09643e-05	6.50685
GO:0009142	C9	nucleoside triphosphate biosynthetic process	5.2582e-05	2.73973
GO:1990542	C9	mitochondrial transmembrane transport	6.21603e-05	2.73973
GO:0022904	C9	respiratory electron transport chain	6.77065e-05	3.08219
GO:0042254	C9	ribosome biogenesis	8.76557e-05	5.13699
GO:0052547	C9	regulation of peptidase activity	0.000101024	6.50685
GO:0071826	C9	ribonucleoprotein complex subunit organization	0.000104441	4.10959
GO:1903008	C9	organelle disassembly	0.000115015	3.08219
GO:0006120	C9	mitochondrial electron transport, NADH to ubiquinone	0.00013351	2.05479
GO:0006626	C9	protein targeting to mitochondrion	0.000178309	2.73973
GO:0140053	C9	mitochondrial gene expression	0.000218343	2.73973
GO:0010257	C9	NADH dehydrogenase complex assembly	0.00027401	2.05479
GO:0032981	C9	mitochondrial respiratory chain complex I assembly	0.00027401	2.05479
GO:0022900	C9	electron transport chain	0.000290378	3.42466
GO:0010498	C9	proteasomal protein catabolic process	0.000295197	6.50685
GO:0022618	C9	ribonucleoprotein complex assembly	0.000304876	3.76712
GO:0006397	C9	mRNA processing	0.000326188	6.50685
GO:0009152	C9	purine ribonucleotide biosynthetic process	0.000334802	3.42466
GO:0045727	C9	positive regulation of translation	0.000363835	3.08219
GO:0042147	C9	retrograde transport, endosome to Golgi	0.000539676	2.39726
GO:0043471	C9	regulation of cellular carbohydrate catabolic process	0.000557908	1.0274
GO:0072655	C9	establishment of protein localization to mitochondrion	0.000575564	2.73973
GO:0009260	C9	ribonucleotide biosynthetic process	0.000624148	3.42466
GO:0006397	C10	mRNA processing	1.01648e-08	10.9524
GO:0008380	C10	RNA splicing	1.10913e-07	9.52381
GO:0043484	C10	regulation of RNA splicing	9.26026e-06	4.7619
GO:0000377	C10	RNA splicing, via transesterification reactions with bulged adenosine as nucleophile	1.59874e-05	6.66667
GO:0000398	C10	mRNA splicing, via spliceosome	1.59874e-05	6.66667
GO:0000375	C10	RNA splicing, via transesterification reactions	1.83508e-05	6.66667
GO:0051028	C10	mRNA transport	8.62649e-05	3.80952
GO:0033108	C10	mitochondrial respiratory chain complex assembly	8.8325e-05	3.33333
GO:0048024	C10	regulation of mRNA splicing, via spliceosome	0.000157109	3.33333
GO:0050684	C10	regulation of mRNA processing	0.000170904	3.80952
GO:0001731	C10	formation of translation preinitiation complex	0.0002122	1.42857
GO:0000380	C10	alternative mRNA splicing, via spliceosome	0.000221675	2.85714
GO:0007033	C10	vacuole organization	0.000271123	4.28571
GO:0048008	C10	platelet-derived growth factor receptor signaling pathway	0.000366403	2.38095
GO:0006403	C10	RNA localization	0.000368425	4.28571
GO:2000117	C10	negative regulation of cysteine-type endopeptidase activity	0.000379797	2.85714
GO:0050657	C10	nucleic acid transport	0.000425458	3.80952
GO:0050658	C10	RNA transport	0.000425458	3.80952
GO:0051236	C10	establishment of RNA localization	0.000481866	3.80952
GO:0000381	C10	regulation of alternative mRNA splicing, via spliceosome	0.000549868	2.38095
GO:0006406	C10	mRNA export from nucleus	0.000639865	2.38095
GO:0017004	C10	cytochrome complex assembly	0.000673448	1.90476
GO:0034497	C10	protein localization to phagophore assembly site	0.000832296	1.42857
GO:0008356	C10	asymmetric cell division	0.000990566	1.42857
GO:0019081	C10	viral translation	0.000990566	1.42857
GO:0032543	C10	mitochondrial translation	0.00126444	2.38095
GO:0000045	C10	autophagosome assembly	0.00128165	2.85714
GO:0043967	C10	histone H4 acetylation	0.00134527	2.38095
GO:1905037	C10	autophagosome organization	0.00154782	2.85714
GO:0006470	C10	protein dephosphorylation	0.00165776	4.7619
GO:0010640	C10	regulation of platelet-derived growth factor receptor signaling pathway	0.0020633	1.42857
GO:1904996	C10	positive regulation of leukocyte adhesion to vascular endothelial cell	0.00233879	1.42857
GO:0006405	C10	RNA export from nucleus	0.00263798	2.38095
GO:0008625	C10	extrinsic apoptotic signaling pathway via death domain receptors	0.00263798	2.38095
GO:0016573	C10	histone acetylation	0.00275884	3.33333
GO:0050857	C10	positive regulation of antigen receptor-mediated signaling pathway	0.0029555	1.42857
GO:0006397	C11	mRNA processing	7.07048e-15	12.0253
GO:1903311	C11	regulation of mRNA metabolic process	8.5751e-13	8.5443
GO:0008380	C11	RNA splicing	3.16261e-12	10.1266
GO:0050684	C11	regulation of mRNA processing	2.09467e-11	5.6962
GO:0043484	C11	regulation of RNA splicing	9.64684e-10	5.37975
GO:0000377	C11	RNA splicing, via transesterification reactions with bulged adenosine as nucleophile	5.85055e-09	7.27848
GO:0000398	C11	mRNA splicing, via spliceosome	5.85055e-09	7.27848
GO:0000375	C11	RNA splicing, via transesterification reactions	7.39598e-09	7.27848
GO:0048024	C11	regulation of mRNA splicing, via spliceosome	1.84361e-08	4.11392
GO:2000058	C11	regulation of ubiquitin-dependent protein catabolic process	2.15959e-08	5.06329
GO:1903313	C11	positive regulation of mRNA metabolic process	2.22776e-08	4.43038
GO:0043161	C11	proteasome-mediated ubiquitin-dependent protein catabolic process	3.85431e-08	7.91139
GO:0042176	C11	regulation of protein catabolic process	6.48694e-08	7.59494
GO:0006417	C11	regulation of translation	8.711e-08	8.22785
GO:0006403	C11	RNA localization	2.20181e-07	5.06329
GO:1903050	C11	regulation of proteolysis involved in protein catabolic process	2.45745e-07	5.37975
GO:0010498	C11	proteasomal protein catabolic process	3.32197e-07	8.22785
GO:0034976	C11	response to endoplasmic reticulum stress	3.8386e-07	5.6962
GO:0035966	C11	response to topologically incorrect protein	5.48028e-07	4.43038
GO:0032434	C11	regulation of proteasomal ubiquitin-dependent protein catabolic process	5.52263e-07	4.11392
GO:0006986	C11	response to unfolded protein	6.52704e-07	4.11392
GO:0035967	C11	cellular response to topologically incorrect protein	6.54635e-07	3.79747
GO:0016032	C11	viral process	7.06164e-07	7.27848
GO:0034620	C11	cellular response to unfolded protein	7.76517e-07	3.48101
GO:0050685	C11	positive regulation of mRNA processing	8.32233e-07	2.21519
GO:0006413	C11	translational initiation	8.60989e-07	3.79747
GO:0019080	C11	viral gene expression	9.52728e-07	3.48101
GO:0031331	C11	positive regulation of cellular catabolic process	2.38858e-06	7.27848
GO:0006473	C11	protein acetylation	4.01974e-06	4.74684
GO:0072594	C11	establishment of protein localization to organelle	4.20727e-06	6.96203
GO:0061136	C11	regulation of proteasomal protein catabolic process	4.25405e-06	4.43038
GO:0045862	C11	positive regulation of proteolysis	4.77368e-06	6.32911
GO:0002181	C11	cytoplasmic translation	6.81432e-06	3.79747
GO:0006457	C11	protein folding	1.49275e-05	4.43038
GO:0050657	C11	nucleic acid transport	1.62393e-05	3.79747
GO:0050658	C11	RNA transport	1.62393e-05	3.79747
GO:0051236	C11	establishment of RNA localization	1.95906e-05	3.79747
GO:0006913	C11	nucleocytoplasmic transport	1.96338e-05	5.37975
GO:0051169	C11	nuclear transport	1.96338e-05	5.37975
GO:0034975	C11	protein folding in endoplasmic reticulum	2.35459e-05	1.26582
GO:0033120	C11	positive regulation of RNA splicing	3.2227e-05	1.89873
GO:0043543	C11	protein acylation	3.33368e-05	4.74684
GO:0048026	C11	positive regulation of mRNA splicing, via spliceosome	3.4106e-05	1.58228
GO:0030099	C11	myeloid cell differentiation	3.76039e-05	6.01266
GO:0030968	C11	endoplasmic reticulum unfolded protein response	4.07652e-05	2.53165
GO:0097193	C11	intrinsic apoptotic signaling pathway	4.24915e-05	5.06329
GO:0006402	C11	mRNA catabolic process	4.25485e-05	4.43038
GO:0030218	C11	erythrocyte differentiation	4.69641e-05	3.16456
GO:0071826	C11	ribonucleoprotein complex subunit organization	5.32613e-05	4.11392
GO:0032984	C11	protein-containing complex disassembly	5.60808e-05	4.43038
GO:0002275	C12	myeloid cell activation involved in immune response	1.98095e-08	4.13793
GO:0002366	C12	leukocyte activation involved in immune response	2.00694e-08	6.89655
GO:0002263	C12	cell activation involved in immune response	2.53373e-08	6.89655
GO:0050867	C12	positive regulation of cell activation	3.25807e-07	7.93103
GO:0002696	C12	positive regulation of leukocyte activation	6.94082e-07	7.58621
GO:0002443	C12	leukocyte mediated immunity	7.38999e-07	7.93103
GO:1903039	C12	positive regulation of leukocyte cell-cell adhesion	6.58767e-06	5.17241
GO:0032930	C12	positive regulation of superoxide anion generation	8.21726e-06	1.72414
GO:0022409	C12	positive regulation of cell-cell adhesion	1.2627e-05	5.51724
GO:0002274	C12	myeloid leukocyte activation	1.57567e-05	4.82759
GO:0070661	C12	leukocyte proliferation	1.57934e-05	5.86207
GO:0032928	C12	regulation of superoxide anion generation	1.79165e-05	1.72414
GO:0051251	C12	positive regulation of lymphocyte activation	1.99031e-05	6.2069
GO:1903037	C12	regulation of leukocyte cell-cell adhesion	2.68456e-05	5.86207
GO:0007159	C12	leukocyte cell-cell adhesion	2.8295e-05	6.2069
GO:0022407	C12	regulation of cell-cell adhesion	2.95268e-05	6.89655
GO:0050870	C12	positive regulation of T cell activation	4.53073e-05	4.48276
GO:0021762	C12	substantia nigra development	5.5172e-05	2.06897
GO:0046651	C12	lymphocyte proliferation	6.01513e-05	5.17241
GO:0045785	C12	positive regulation of cell adhesion	6.89326e-05	6.55172
GO:0032943	C12	mononuclear cell proliferation	6.99748e-05	5.17241
GO:0042098	C12	T cell proliferation	8.13505e-05	4.13793
GO:0050863	C12	regulation of T cell activation	8.83065e-05	5.51724
GO:0009615	C12	response to virus	0.000134126	5.86207
GO:0001819	C12	positive regulation of cytokine production	0.000156572	6.55172
GO:0051651	C12	maintenance of location in cell	0.000159019	4.13793
GO:0009060	C12	aerobic respiration	0.000160477	3.7931
GO:0002495	C12	antigen processing and presentation of peptide antigen via MHC class II	0.000162706	1.72414
GO:0090322	C12	regulation of superoxide metabolic process	0.000162706	1.72414
GO:0043299	C12	leukocyte degranulation	0.000170257	2.41379
GO:0002283	C12	neutrophil activation involved in immune response	0.000179037	1.37931
GO:0001909	C12	leukocyte mediated cytotoxicity	0.000199884	3.10345
GO:0002504	C12	antigen processing and presentation of peptide or polysaccharide antigen via MHC class II	0.000214959	1.72414
GO:0002396	C12	MHC protein complex assembly	0.000221092	1.37931
GO:0002501	C12	peptide antigen assembly with MHC protein complex	0.000221092	1.37931
GO:0050864	C12	regulation of B cell activation	0.000287533	3.7931
GO:0002683	C12	negative regulation of immune system process	0.000345878	5.86207
GO:0044351	C12	macropinocytosis	0.000402281	1.03448
GO:0051342	C12	regulation of cyclic-nucleotide phosphodiesterase activity	0.000402281	1.03448
GO:0048002	C12	antigen processing and presentation of peptide antigen	0.00041572	2.06897
GO:0048857	C12	neural nucleus development	0.000452868	2.06897
GO:0042554	C12	superoxide anion generation	0.000502636	1.72414
GO:0060315	C12	negative regulation of ryanodine-sensitive calcium-release channel activity	0.000546835	1.03448
GO:1901844	C12	regulation of cell communication by electrical coupling involved in cardiac conduction	0.000546835	1.03448
GO:0072655	C12	establishment of protein localization to mitochondrion	0.00055017	2.75862
GO:0002449	C12	lymphocyte mediated immunity	0.00057958	5.17241
GO:0019221	C12	cytokine-mediated signaling pathway	0.00058105	6.2069
GO:0030101	C12	natural killer cell activation	0.000590771	2.41379
GO:0002377	C12	immunoglobulin production	0.000595578	3.7931
GO:0070663	C12	regulation of leukocyte proliferation	0.000611337	4.13793
