## Supplementary Table 8. Differently Expressed Genes between other_T vs CD4_CTL cells for "Biologically informed machine learning modeling of immune cells to reveal physiological and pathological aging process"

### Sheet: Sheet1
Table S3. Differently Expressed Genes between other_T and CD4_CTL cells.
Gene	p_val	avg_log2FC	pct.1	pct.2	Percentage Difference	p_val_adj	Significance
LTB	0	1.74053	0.928	0.347	0.581	0	TRUE
MAL	4.72479e-154	1.21876	0.348	0.053	0.295	1.04621e-149	TRUE
TSHZ2	2.88087e-124	1.10087	0.26	0.03	0.23	6.37911e-120	TRUE
CCR7	1.2617e-120	1.0594	0.415	0.114	0.301	2.79379e-116	TRUE
GPR183	2.62801e-118	1.04869	0.4	0.105	0.295	5.81919e-114	TRUE
RCAN3	1.18987e-105	0.922399	0.337	0.081	0.256	2.63473e-101	TRUE
SELL	3.19476e-106	0.893029	0.465	0.152	0.313	7.07416e-102	TRUE
LDHB	8.05878e-121	0.890471	0.779	0.408	0.371	1.78446e-116	TRUE
PLP2	7.25033e-81	0.859516	0.393	0.138	0.255	1.60544e-76	TRUE
NOSIP	7.96429e-93	0.853382	0.553	0.234	0.319	1.76353e-88	TRUE
BIRC3	4.12461e-70	0.821339	0.315	0.103	0.212	9.13313e-66	TRUE
TRAT1	4.49289e-80	0.778273	0.402	0.145	0.257	9.94861e-76	TRUE
LEF1	1.8306e-73	0.76409	0.322	0.104	0.218	4.0535e-69	TRUE
MYC	2.81939e-72	0.762053	0.26	0.068	0.192	6.24297e-68	TRUE
EIF3E	2.18335e-88	0.733766	0.826	0.557	0.269	4.83458e-84	TRUE
SNHG32	6.06838e-60	0.686933	0.519	0.255	0.264	1.34372e-55	TRUE
NAP1L1	1.52847e-81	0.683223	0.74	0.435	0.305	3.38448e-77	TRUE
TMEM123	1.44958e-59	0.651952	0.465	0.216	0.249	3.20981e-55	TRUE
CD27	1.53869e-60	0.651542	0.353	0.135	0.218	3.40712e-56	TRUE
RPS6	4.66181e-237	0.589239	1	0.993	0.007	1.03226e-232	TRUE
TCF7	1.28009e-50	0.585889	0.431	0.204	0.227	2.8345e-46	TRUE
RPL34	6.6776e-285	0.575811	0.999	0.999	0	1.47862e-280	TRUE
RPL22	2.84584e-126	0.572429	0.988	0.909	0.079	6.30155e-122	TRUE
SNHG8	3.69416e-40	0.569946	0.429	0.23	0.199	8.17997e-36	TRUE
NPM1	1.18825e-63	0.564227	0.865	0.632	0.233	2.63114e-59	TRUE
RPL9	1.90802e-163	0.560176	0.998	0.983	0.015	4.22492e-159	TRUE
RPS20	5.50262e-135	0.524514	0.995	0.959	0.036	1.21844e-130	TRUE
RPL32	1.90517e-210	0.517552	0.999	0.999	0	4.21861e-206	TRUE
SMDT1	2.79242e-43	0.51024	0.596	0.353	0.243	6.18326e-39	TRUE
RPL7	1.40994e-130	0.49936	0.999	0.975	0.024	3.12204e-126	TRUE
RPS13	5.30518e-140	0.493607	0.996	0.972	0.024	1.17473e-135	TRUE
RPS25	1.85019e-188	0.492038	1	0.99	0.01	4.09688e-184	TRUE
RPS17	1.46947e-108	0.489685	0.986	0.903	0.083	3.25386e-104	TRUE
IL7R	6.39822e-53	0.485543	0.744	0.448	0.296	1.41676e-48	TRUE
RPS8	9.94129e-165	0.483571	1	0.991	0.009	2.2013e-160	TRUE
HINT1	7.45665e-46	0.479792	0.827	0.597	0.23	1.65113e-41	TRUE
RPL36	2.96523e-158	0.477318	0.999	0.987	0.012	6.56591e-154	TRUE
PABPC1	1.52483e-62	0.476557	0.883	0.654	0.229	3.37643e-58	TRUE
RPL10A	1.77194e-121	0.473568	0.996	0.973	0.023	3.92362e-117	TRUE
RPL39	1.00025e-185	0.468084	1	0.998	0.002	2.21484e-181	TRUE
RPL11	1.71535e-185	0.466613	1	0.995	0.005	3.79829e-181	TRUE
SNHG25	6.02831e-36	0.46535	0.288	0.127	0.161	1.33485e-31	TRUE
PIK3IP1	4.66938e-34	0.464705	0.368	0.191	0.177	1.03394e-29	TRUE
RPL21	1.85123e-164	0.460543	1	0.996	0.004	4.09917e-160	TRUE
RPLP1	1.22449e-133	0.457294	0.997	0.995	0.002	2.71138e-129	TRUE
RPL4	4.56518e-74	0.453159	0.983	0.878	0.105	1.01087e-69	TRUE
RPL23	7.66392e-70	0.448453	0.966	0.87	0.096	1.69702e-65	TRUE
RPS5	5.54412e-98	0.448039	0.993	0.951	0.042	1.22763e-93	TRUE
VIM	8.6903e-34	0.446525	0.79	0.588	0.202	1.92429e-29	TRUE
RPS29	4.78139e-154	0.44601	0.999	0.985	0.014	1.05874e-149	TRUE
RSL1D1	1.59463e-30	0.444881	0.384	0.212	0.172	3.53099e-26	TRUE
RPS18	7.99889e-180	0.434859	1	0.998	0.002	1.77119e-175	TRUE
RPL36A	7.69247e-56	0.426969	0.96	0.841	0.119	1.70334e-51	TRUE
RPL31	5.634e-108	0.426376	0.999	0.984	0.015	1.24754e-103	TRUE
RPS3A	6.29931e-72	0.424348	0.997	0.975	0.022	1.39486e-67	TRUE
RPL13	1.62384e-162	0.423706	1	0.999	0.001	3.59566e-158	TRUE
RPS4X	3.31211e-95	0.413755	1	0.993	0.007	7.33401e-91	TRUE
EEF1B2	1.08277e-48	0.412024	0.915	0.77	0.145	2.39758e-44	TRUE
COTL1	1.79901e-34	0.407903	0.362	0.183	0.179	3.98356e-30	TRUE
RPS16	4.23917e-106	0.40607	0.998	0.979	0.019	9.3868e-102	TRUE
CYLD	1.69722e-25	0.402844	0.278	0.142	0.136	3.75815e-21	TRUE
RPL12	1.15629e-105	0.402348	1	0.989	0.011	2.56038e-101	TRUE
RNASET2	1.63537e-25	0.400793	0.34	0.19	0.15	3.6212e-21	TRUE
RPL38	5.36992e-88	0.398578	0.996	0.969	0.027	1.18906e-83	TRUE
ZFAS1	2.36403e-29	0.39687	0.616	0.404	0.212	5.23466e-25	TRUE
RPLP2	4.4624e-151	0.394526	1	0.998	0.002	9.88109e-147	TRUE
FXYD5	4.41783e-34	0.394164	0.716	0.478	0.238	9.7824e-30	TRUE
RPL35A	3.91849e-122	0.392049	1	0.993	0.007	8.67672e-118	TRUE
RPL13A	2.62207e-142	0.391173	0.999	0.991	0.008	5.80606e-138	TRUE
RPS9	6.17682e-83	0.380923	0.995	0.966	0.029	1.36773e-78	TRUE
RPS12	2.8917e-133	0.380085	1	0.999	0.001	6.40309e-129	TRUE
FOXP1	8.14878e-24	0.374476	0.426	0.26	0.166	1.80438e-19	TRUE
RPL10	1.02709e-154	0.368973	1	1	0	2.27429e-150	TRUE
RPL5	1.06753e-70	0.360318	0.994	0.956	0.038	2.36384e-66	TRUE
RPS27	9.79067e-147	0.35563	1	0.999	0.001	2.16795e-142	TRUE
RPS2	1.64558e-105	0.355596	1	0.994	0.006	3.64381e-101	TRUE
RPS10	2.01929e-46	0.352827	0.979	0.885	0.094	4.47131e-42	TRUE
RPS27A	1.01517e-126	0.352	1	0.999	0.001	2.24789e-122	TRUE
RGS10	1.56624e-26	0.351725	0.344	0.186	0.158	3.46813e-22	TRUE
ND6	2.2358e-25	0.351347	0.259	0.126	0.133	4.95074e-21	TRUE
RPS15A	4.70694e-134	0.350867	1	0.999	0.001	1.04226e-129	TRUE
RPL18A	1.0887e-100	0.348931	1	0.995	0.005	2.41072e-96	TRUE
FLT3LG	1.73499e-23	0.348732	0.253	0.13	0.123	3.84178e-19	TRUE
COX7C	8.11638e-32	0.347495	0.911	0.742	0.169	1.79721e-27	TRUE
NOP53	4.19964e-29	0.342118	0.867	0.712	0.155	9.29927e-25	TRUE
RPS23	5.4723e-92	0.341272	0.999	0.991	0.008	1.21173e-87	TRUE
FYB1	2.5912e-22	0.338992	0.65	0.457	0.193	5.73769e-18	TRUE
SEPTIN6	1.23075e-22	0.338981	0.4	0.236	0.164	2.72525e-18	TRUE
EEF2	4.30924e-38	0.338854	0.888	0.701	0.187	9.54195e-34	TRUE
RPL17	1.50227e-26	0.338452	0.8	0.618	0.182	3.32647e-22	TRUE
TPT1	6.9189e-62	0.338163	0.997	0.97	0.027	1.53205e-57	TRUE
RPL27	1.89399e-57	0.327497	0.996	0.965	0.031	4.19385e-53	TRUE
RPSA	9.7573e-51	0.32493	0.991	0.945	0.046	2.16056e-46	TRUE
RPL37	6.9118e-83	0.323711	0.998	0.991	0.007	1.53048e-78	TRUE
RPL37A	6.29401e-66	0.321288	0.998	0.985	0.013	1.39368e-61	TRUE
RPL26	9.26605e-85	0.321222	0.999	0.991	0.008	2.05178e-80	TRUE
RPL18	1.32935e-70	0.320287	0.997	0.981	0.016	2.94358e-66	TRUE
ATP5PO	1.9966e-19	0.318972	0.422	0.264	0.158	4.42108e-15	TRUE
PPP1R2	5.40064e-20	0.317731	0.376	0.229	0.147	1.19586e-15	TRUE
RPL24	4.84916e-43	0.313271	0.984	0.924	0.06	1.07375e-38	TRUE
EVI2B	1.14424e-19	0.312512	0.374	0.224	0.15	2.53368e-15	TRUE
TRAC	6.39374e-20	0.307712	0.778	0.616	0.162	1.41577e-15	TRUE
LEPROTL1	5.04479e-20	0.30428	0.355	0.212	0.143	1.11707e-15	TRUE
C1orf162	1.45893e-22	0.302948	0.26	0.134	0.126	3.23052e-18	TRUE
RPS28	5.70539e-89	0.29995	1	0.995	0.005	1.26334e-84	TRUE
S100A11	7.72838e-14	0.295519	0.517	0.381	0.136	1.7113e-09	TRUE
SVIP	1.35291e-19	0.28618	0.334	0.195	0.139	2.99575e-15	TRUE
RPS14	1.12926e-83	0.280179	1	0.998	0.002	2.50052e-79	TRUE
RPL35	1.50238e-52	0.279074	0.999	0.984	0.015	3.32672e-48	TRUE
RPS11	1.44744e-33	0.277106	0.983	0.931	0.052	3.20507e-29	TRUE
RPL3	5.22642e-76	0.272892	0.999	0.995	0.004	1.15729e-71	TRUE
RPL8	8.67942e-47	0.272688	0.995	0.96	0.035	1.92188e-42	TRUE
EEF1A1	2.46335e-99	0.271256	1	1	0	5.45459e-95	TRUE
EIF3D	1.48295e-16	0.269494	0.415	0.272	0.143	3.2837e-12	TRUE
TSTD1	3.12588e-17	0.265037	0.316	0.187	0.129	6.92164e-13	TRUE
EIF2S3	2.48966e-14	0.261986	0.327	0.21	0.117	5.51286e-10	TRUE
RPL27A	4.74475e-45	0.259173	0.998	0.98	0.018	1.05063e-40	TRUE
PEBP1	2.3886e-16	0.257864	0.394	0.254	0.14	5.28907e-12	TRUE
RPL30	1.79588e-64	0.25592	0.999	0.99	0.009	3.97662e-60	TRUE
RPL19	3.28702e-67	0.255443	1	0.996	0.004	7.27845e-63	TRUE
RPLP0	3.66235e-35	0.254632	0.966	0.864	0.102	8.10955e-31	TRUE
NBEAL1	5.22539e-17	0.252484	0.379	0.232	0.147	1.15706e-12	TRUE
NACA	6.52373e-26	0.251782	0.948	0.856	0.092	1.44455e-21	TRUE
PARK7	0.0734948	-0.250232	0.326	0.319	0.007	1	TRUE
FTL	6.61488e-17	-0.250258	0.942	0.937	0.005	1.46473e-12	TRUE
JAK1	0.0454435	-0.251141	0.362	0.349	0.013	1	TRUE
SRRM2	0.0617427	-0.251233	0.321	0.315	0.006	1	TRUE
RBM25	0.0807126	-0.255487	0.283	0.282	0.001	1	TRUE
CELF2	0.0843985	-0.255999	0.33	0.318	0.012	1	TRUE
TMBIM6	0.00701931	-0.256288	0.357	0.355	0.002	1	TRUE
ND4	8.084e-15	-0.256695	0.958	0.877	0.081	1.79004e-10	TRUE
HCLS1	0.041798	-0.260826	0.25	0.257	-0.007	1	TRUE
LCK	0.00134097	-0.26098	0.46	0.446	0.014	1	TRUE
TSC22D3	0.155458	-0.262481	0.464	0.427	0.037	1	TRUE
DAZAP2	0.0622487	-0.263957	0.367	0.347	0.02	1	TRUE
HSP90AA1	0.000265504	-0.266905	0.538	0.518	0.02	1	TRUE
PAIP2	0.0158603	-0.273125	0.261	0.271	-0.01	1	TRUE
COX8A	0.00544933	-0.273836	0.341	0.34	0.001	1	TRUE
RPS26	9.51309e-06	-0.274512	0.824	0.821	0.003	0.210648	TRUE
TMSB4X	5.12365e-67	-0.275994	1	0.998	0.002	1.13453e-62	TRUE
PSMB8	0.0271704	-0.276275	0.299	0.299	0	1	TRUE
CHCHD2	7.86115e-05	-0.278564	0.523	0.5	0.023	1	TRUE
C9orf16	0.0479471	-0.278631	0.325	0.315	0.01	1	TRUE
SF3B5	0.010594	-0.28151	0.239	0.251	-0.012	1	TRUE
HNRNPA2B1	0.000384343	-0.281902	0.486	0.47	0.016	1	TRUE
CCDC85B	0.00687237	-0.284653	0.249	0.264	-0.015	1	TRUE
IL32	5.55501e-17	-0.286824	0.872	0.856	0.016	1.23005e-12	TRUE
TMEM50A	0.00639855	-0.286888	0.238	0.253	-0.015	1	TRUE
TBC1D10C	0.0131266	-0.289144	0.301	0.299	0.002	1	TRUE
CD3G	0.00017687	-0.291185	0.573	0.547	0.026	1	TRUE
MALAT1	3.54216e-72	-0.298561	1	1	0	7.84341e-68	TRUE
CFLAR	0.0490179	-0.299346	0.254	0.256	-0.002	1	TRUE
IFI16	0.0445629	-0.301894	0.254	0.258	-0.004	1	TRUE
TPM3	0.00183505	-0.302364	0.419	0.414	0.005	1	TRUE
POLR2L	0.00185014	-0.302616	0.379	0.377	0.002	1	TRUE
LY6E	0.00541709	-0.30757	0.36	0.361	-0.001	1	TRUE
LBH	0.00460362	-0.308486	0.271	0.281	-0.01	1	TRUE
PPIB	0.00149751	-0.310495	0.35	0.353	-0.003	1	TRUE
GAPDH	9.61569e-12	-0.311377	0.701	0.707	-0.006	2.1292e-07	TRUE
S100A6	6.98491e-14	-0.313454	0.826	0.813	0.013	1.54667e-09	TRUE
MYL12B	1.04931e-06	-0.315493	0.507	0.512	-0.005	0.0232349	TRUE
H3-3B	4.58583e-07	-0.319944	0.772	0.703	0.069	0.0101544	TRUE
CD247	0.00934166	-0.320307	0.275	0.282	-0.007	1	TRUE
IL2RG	0.000135316	-0.320476	0.4	0.397	0.003	1	TRUE
YWHAZ	1.33057e-05	-0.32179	0.449	0.455	-0.006	0.294627	TRUE
NEAT1	7.34852e-06	-0.326149	0.59	0.571	0.019	0.162718	TRUE
TXNIP	4.24336e-17	-0.331973	0.854	0.83	0.024	9.39608e-13	TRUE
CAST	0.000209149	-0.332904	0.301	0.322	-0.021	1	TRUE
TRIR	4.21765e-07	-0.333442	0.462	0.477	-0.015	0.00933914	TRUE
SEPTIN7	0.00258897	-0.334669	0.416	0.393	0.023	1	TRUE
CDC42	2.45578e-07	-0.336571	0.534	0.537	-0.003	0.00543784	TRUE
CAPZA1	0.00147395	-0.33708	0.254	0.271	-0.017	1	TRUE
PPIA	5.20883e-14	-0.352269	0.683	0.672	0.011	1.15339e-09	TRUE
RAC2	2.932e-05	-0.353764	0.449	0.443	0.006	0.649232	TRUE
DDX5	9.93111e-19	-0.356809	0.753	0.762	-0.009	2.19905e-14	TRUE
ITGB1	7.7179e-05	-0.360616	0.337	0.362	-0.025	1	TRUE
CD53	2.80504e-05	-0.364437	0.32	0.342	-0.022	0.621119	TRUE
CALM1	3.56639e-18	-0.365179	0.733	0.745	-0.012	7.89706e-14	TRUE
TAPBP	0.000132472	-0.371642	0.222	0.253	-0.031	1	TRUE
PLAAT4	5.55251e-05	-0.374845	0.411	0.406	0.005	1	TRUE
SRSF7	1.01383e-05	-0.374881	0.322	0.347	-0.025	0.224493	TRUE
MYL6	1.98783e-15	-0.376091	0.716	0.716	0	4.40165e-11	TRUE
HLA-E	5.04937e-27	-0.376486	0.857	0.863	-0.006	1.11808e-22	TRUE
COX2	2.70869e-47	-0.381258	0.971	0.892	0.079	5.99786e-43	TRUE
SUN2	2.17452e-05	-0.381442	0.232	0.267	-0.035	0.481504	TRUE
AKAP13	2.13834e-06	-0.383088	0.264	0.302	-0.038	0.0473492	TRUE
RHOA	2.85576e-06	-0.383291	0.339	0.366	-0.027	0.0632352	TRUE
SYNE2	0.000169057	-0.385365	0.287	0.309	-0.022	1	TRUE
ARHGAP30	4.93675e-05	-0.388459	0.252	0.281	-0.029	1	TRUE
CAP1	2.02446e-06	-0.389257	0.29	0.323	-0.033	0.0448275	TRUE
IRF1	2.62561e-06	-0.395218	0.297	0.333	-0.036	0.0581388	TRUE
ATP6	2.39754e-26	-0.396326	0.95	0.865	0.085	5.30887e-22	TRUE
CD52	7.16051e-15	-0.397405	0.947	0.897	0.05	1.58555e-10	TRUE
C1orf56	0.00646599	-0.400919	0.324	0.329	-0.005	1	TRUE
AHNAK	1.90559e-05	-0.405247	0.25	0.282	-0.032	0.421954	TRUE
HLA-A	4.80676e-41	-0.405896	0.956	0.946	0.01	1.06436e-36	TRUE
ARF6	0.000852358	-0.407071	0.32	0.326	-0.006	1	TRUE
DSTN	4.19045e-06	-0.413949	0.249	0.286	-0.037	0.0927891	TRUE
HLA-F	1.56684e-06	-0.416405	0.271	0.307	-0.036	0.0346945	TRUE
SERF2	7.5177e-33	-0.418039	0.843	0.845	-0.002	1.66464e-28	TRUE
UBB	2.35028e-14	-0.423522	0.606	0.622	-0.016	5.20422e-10	TRUE
PLAC8	1.61624e-05	-0.425731	0.28	0.309	-0.029	0.357885	TRUE
CLEC2D	2.97183e-08	-0.43124	0.39	0.424	-0.034	0.000658051	TRUE
PSMB9	4.68953e-11	-0.433487	0.38	0.428	-0.048	1.0384e-06	TRUE
IER2	1.35778e-05	-0.437451	0.259	0.29	-0.031	0.300653	TRUE
CFL1	4.33991e-26	-0.437456	0.786	0.792	-0.006	9.60986e-22	TRUE
DBI	2.03276e-08	-0.443052	0.26	0.308	-0.048	0.000450114	TRUE
ARL4C	9.09901e-08	-0.448866	0.315	0.357	-0.042	0.00201479	TRUE
PPP1CA	1.92908e-08	-0.453825	0.294	0.337	-0.043	0.000427156	TRUE
STK17A	3.9353e-09	-0.458969	0.217	0.275	-0.058	8.71393e-05	TRUE
PTP4A2	1.96152e-07	-0.462408	0.295	0.333	-0.038	0.00434339	TRUE
OAZ1	7.36003e-30	-0.465179	0.734	0.748	-0.014	1.62973e-25	TRUE
PPP1R18	4.27737e-08	-0.469323	0.2	0.251	-0.051	0.000947139	TRUE
RORA	1.26985e-06	-0.471658	0.255	0.29	-0.035	0.0281182	TRUE
ND5	1.18322e-15	-0.474076	0.708	0.686	0.022	2.62001e-11	TRUE
CYRIB	5.20901e-06	-0.47438	0.251	0.276	-0.025	0.115343	TRUE
UBC	9.79312e-17	-0.475111	0.602	0.616	-0.014	2.16849e-12	TRUE
LCP1	1.12281e-09	-0.479192	0.274	0.328	-0.054	2.48624e-05	TRUE
WIPF1	5.2354e-10	-0.483608	0.207	0.268	-0.061	1.15928e-05	TRUE
BIN2	9.07929e-12	-0.484809	0.32	0.383	-0.063	2.01043e-07	TRUE
CDC42SE1	1.42661e-09	-0.485177	0.3	0.355	-0.055	3.15894e-05	TRUE
IFITM1	0.000732129	-0.486438	0.289	0.301	-0.012	1	TRUE
CLIC1	8.93471e-12	-0.496495	0.365	0.418	-0.053	1.97841e-07	TRUE
ARPC2	9.00742e-22	-0.498113	0.651	0.668	-0.017	1.99451e-17	TRUE
BTN3A2	4.46347e-11	-0.498157	0.244	0.305	-0.061	9.88347e-07	TRUE
ACTB	2.99948e-38	-0.50121	0.965	0.963	0.002	6.64174e-34	TRUE
GUK1	6.8379e-15	-0.501753	0.362	0.421	-0.059	1.51412e-10	TRUE
LSP1	7.55749e-14	-0.507246	0.337	0.397	-0.06	1.67346e-09	TRUE
YWHAQ	3.31727e-11	-0.507544	0.195	0.262	-0.067	7.34543e-07	TRUE
TCF25	9.13055e-13	-0.513685	0.33	0.389	-0.059	2.02178e-08	TRUE
PTPRC	1.54296e-35	-0.525413	0.746	0.777	-0.031	3.41657e-31	TRUE
CALR	2.68146e-12	-0.539888	0.22	0.295	-0.075	5.93755e-08	TRUE
MSN	2.24901e-13	-0.545288	0.205	0.283	-0.078	4.97999e-09	TRUE
FYN	7.03222e-11	-0.555616	0.202	0.268	-0.066	1.55715e-06	TRUE
JUNB	0.44881	-0.556021	0.354	0.304	0.05	1	TRUE
CD2	1.03045e-23	-0.557875	0.568	0.615	-0.047	2.28173e-19	TRUE
COX1	3.42443e-100	-0.561647	0.979	0.898	0.081	7.58272e-96	TRUE
RNF213	7.96946e-15	-0.567327	0.402	0.454	-0.052	1.76468e-10	TRUE
MBP	3.91848e-15	-0.57416	0.229	0.311	-0.082	8.67669e-11	TRUE
IFITM2	4.79807e-21	-0.586272	0.544	0.588	-0.044	1.06244e-16	TRUE
MYO1G	6.44576e-16	-0.589175	0.186	0.27	-0.084	1.42728e-11	TRUE
B2M	8.1224e-185	-0.589982	1	1	0	1.79854e-180	TRUE
ZFP36L2	7.28262e-17	-0.594478	0.575	0.589	-0.014	1.61259e-12	TRUE
HLA-B	5.33206e-88	-0.610065	0.971	0.961	0.01	1.18068e-83	TRUE
SPN	1.08283e-16	-0.610907	0.191	0.278	-0.087	2.39771e-12	TRUE
PAXX	6.13456e-17	-0.611507	0.18	0.269	-0.089	1.35838e-12	TRUE
PRMT2	2.33343e-19	-0.613931	0.359	0.437	-0.078	5.16691e-15	TRUE
S100A4	1.19446e-49	-0.638297	0.787	0.848	-0.061	2.64489e-45	TRUE
PFN1	4.0991e-63	-0.639625	0.826	0.866	-0.04	9.07664e-59	TRUE
MT2A	5.06376e-13	-0.642698	0.274	0.339	-0.065	1.12127e-08	TRUE
CYBA	6.54285e-37	-0.650124	0.644	0.692	-0.048	1.44878e-32	TRUE
GSTP1	4.3977e-18	-0.656438	0.209	0.296	-0.087	9.73782e-14	TRUE
AKNA	2.1463e-19	-0.665814	0.161	0.262	-0.101	4.75256e-15	TRUE
LGALS1	6.33012e-20	-0.674861	0.365	0.456	-0.091	1.40168e-15	TRUE
PPP2R5C	1.1613e-24	-0.710523	0.349	0.447	-0.098	2.57147e-20	TRUE
HLA-C	2.7926e-109	-0.712581	0.944	0.95	-0.006	6.18366e-105	TRUE
RAP1B	7.47632e-25	-0.717827	0.186	0.302	-0.116	1.65548e-20	TRUE
SH3BGRL3	4.63715e-87	-0.782394	0.745	0.844	-0.099	1.0268e-82	TRUE
CD99	1.15332e-37	-0.783982	0.34	0.477	-0.137	2.5538e-33	TRUE
HLA-DPA1	3.28809e-30	-0.785063	0.132	0.263	-0.131	7.28081e-26	TRUE
LITAF	2.69833e-38	-0.791303	0.305	0.451	-0.146	5.97491e-34	TRUE
ITGB2	2.25453e-34	-0.794859	0.319	0.448	-0.129	4.99219e-30	TRUE
FLNA	1.5164e-27	-0.79615	0.146	0.27	-0.124	3.35777e-23	TRUE
PYHIN1	4.56098e-35	-0.868021	0.136	0.282	-0.146	1.00994e-30	TRUE
CTSC	2.0532e-34	-0.872897	0.116	0.255	-0.139	4.54641e-30	TRUE
SRGN	4.53079e-47	-0.873764	0.32	0.486	-0.166	1.00325e-42	TRUE
CD74	1.74515e-31	-0.898765	0.342	0.454	-0.112	3.86429e-27	TRUE
CHST12	1.56968e-45	-0.994523	0.108	0.273	-0.165	3.47575e-41	TRUE
KLRB1	1.86175e-21	-1.00193	0.24	0.348	-0.108	4.12248e-17	TRUE
HCST	1.47795e-101	-1.0629	0.536	0.724	-0.188	3.27262e-97	TRUE
GZMM	2.3811e-62	-1.07729	0.192	0.402	-0.21	5.27246e-58	TRUE
HLA-DRB1	4.44548e-56	-1.11695	0.086	0.275	-0.189	9.84363e-52	TRUE
HLA-DPB1	2.95726e-68	-1.16283	0.19	0.41	-0.22	6.54826e-64	TRUE
MYO1F	6.90496e-75	-1.25423	0.189	0.416	-0.227	1.52897e-70	TRUE
LYAR	1.50926e-85	-1.30277	0.115	0.375	-0.26	3.34196e-81	TRUE
C12orf75	1.70747e-74	-1.31261	0.098	0.326	-0.228	3.78085e-70	TRUE
KLRG1	6.08826e-89	-1.39482	0.051	0.298	-0.247	1.34812e-84	TRUE
ID2	7.35533e-83	-1.4303	0.163	0.412	-0.249	1.62869e-78	TRUE
PLEK	4.53276e-94	-1.44768	0.022	0.266	-0.244	1.00369e-89	TRUE
TRGC2	1.45124e-82	-1.47521	0.032	0.257	-0.225	3.21348e-78	TRUE
CTSW	5.81772e-112	-1.54963	0.13	0.432	-0.302	1.28822e-107	TRUE
PRF1	2.33685e-119	-1.68624	0.085	0.395	-0.31	5.17449e-115	TRUE
GZMB	1.57258e-89	-1.9493	0.08	0.329	-0.249	3.48217e-85	TRUE
CCL4	2.32921e-139	-1.99573	0.03	0.362	-0.332	5.15757e-135	TRUE
KLRD1	9.57209e-121	-2.03283	0.039	0.34	-0.301	2.11955e-116	TRUE
CST7	1.06526e-211	-2.19041	0.116	0.565	-0.449	2.35881e-207	TRUE
GZMA	1.3507e-222	-2.28845	0.107	0.576	-0.469	2.99085e-218	TRUE
CMC1	6.04864e-119	-2.31595	0.069	0.372	-0.303	1.33935e-114	TRUE
FGFBP2	2.85098e-178	-2.4488	0.046	0.444	-0.398	6.31292e-174	TRUE
GNLY	2.63759e-148	-2.9078	0.2	0.525	-0.325	5.84042e-144	TRUE
GZMH	2.28794e-249	-2.91542	0.081	0.575	-0.494	5.0662e-245	TRUE
CCL5	0	-3.52655	0.219	0.872	-0.653	0	TRUE
NKG7	0	-3.70003	0.237	0.807	-0.57	0	TRUE
*P-value was obtained by Benjamini-Hochberg adjusted two-sided Wilcoxon test.
