## Supplementary Table 9. Enrichment results of different gene patterns in CD4_CTL differentiation along with pseudotime for "Biologically informed machine learning modeling of immune cells to reveal physiological and pathological aging process"

### Sheet: Supplementary Table 5. Enrichme
Supplementary Table 5. Enrichment results of different gene patterns in CD4_CTL differentiation along with pseudotime
ID	Description	GeneRatio	BgRatio	pvalue	p.adjust	qvalue	geneID	Count	cluster
GO:0002443	leukocyte mediated immunity	11/33	440/18723	1.3e-10	9.87e-08	5.95e-08	TYROBP/CD74/KLRC1/CD8A/SH2D1A/NCR1/HLA-DQA2/HLA-DQB1/CCL3/KLRC2/CD160	11	1
GO:1990868	response to chemokine	7/33	97/18723	3.08e-10	9.87e-08	5.95e-08	CCL4L1/CCL3L1/CCL3L3/CXCR4/XCL2/DUSP1/CCL3	7	1
GO:1990869	cellular response to chemokine	7/33	97/18723	3.08e-10	9.87e-08	5.95e-08	CCL4L1/CCL3L1/CCL3L3/CXCR4/XCL2/DUSP1/CCL3	7	1
GO:0002548	monocyte chemotaxis	6/33	70/18723	2.24e-09	5.4e-07	3.25e-07	CCL4L1/CCL3L1/CCL3L3/XCL2/DUSP1/CCL3	6	1
GO:0030595	leukocyte chemotaxis	8/33	230/18723	4.89e-09	8.41e-07	5.07e-07	CD74/CCL4L1/CCL3L1/CCL3L3/CXCR4/XCL2/DUSP1/CCL3	8	1
GO:0001910	regulation of leukocyte mediated cytotoxicity	6/33	82/18723	5.9e-09	8.41e-07	5.07e-07	TYROBP/KLRC1/SH2D1A/NCR1/KLRC2/CD160	6	1
GO:0002449	lymphocyte mediated immunity	9/33	350/18723	6.53e-09	8.41e-07	5.07e-07	CD74/KLRC1/CD8A/SH2D1A/NCR1/HLA-DQA2/HLA-DQB1/KLRC2/CD160	9	1
GO:0042110	T cell activation	10/33	487/18723	7e-09	8.41e-07	5.07e-07	CD8B/CD74/KLRC1/CD8A/TIGIT/EOMES/HLA-DQA2/HLA-DQB1/ZBTB16/CD160	10	1
GO:0070098	chemokine-mediated signaling pathway	6/33	88/18723	9.07e-09	9.7e-07	5.85e-07	CCL4L1/CCL3L1/CCL3L3/CXCR4/XCL2/CCL3	6	1
GO:0042269	regulation of natural killer cell mediated cytotoxicity	5/33	44/18723	1.28e-08	1.23e-06	7.43e-07	KLRC1/SH2D1A/NCR1/KLRC2/CD160	5	1
GO:0031341	regulation of cell killing	6/33	99/18723	1.85e-08	1.61e-06	9.71e-07	TYROBP/KLRC1/SH2D1A/NCR1/KLRC2/CD160	6	1
GO:0002715	regulation of natural killer cell mediated immunity	5/33	48/18723	2.01e-08	1.61e-06	9.71e-07	KLRC1/SH2D1A/NCR1/KLRC2/CD160	5	1
GO:0030593	neutrophil chemotaxis	6/33	103/18723	2.35e-08	1.74e-06	1.05e-06	CD74/CCL4L1/CCL3L1/CCL3L3/XCL2/CCL3	6	1
GO:0071674	mononuclear cell migration	7/33	196/18723	4.2e-08	2.89e-06	1.74e-06	CCL4L1/CCL3L1/CCL3L3/CXCR4/XCL2/DUSP1/CCL3	7	1
GO:0060326	cell chemotaxis	8/33	310/18723	5e-08	3.21e-06	1.93e-06	CD74/CCL4L1/CCL3L1/CCL3L3/CXCR4/XCL2/DUSP1/CCL3	8	1
GO:1990266	neutrophil migration	6/33	122/18723	6.49e-08	3.9e-06	2.35e-06	CD74/CCL4L1/CCL3L1/CCL3L3/XCL2/CCL3	6	1
GO:0001909	leukocyte mediated cytotoxicity	6/33	124/18723	7.15e-08	4.01e-06	2.42e-06	TYROBP/KLRC1/SH2D1A/NCR1/KLRC2/CD160	6	1
GO:0071621	granulocyte chemotaxis	6/33	125/18723	7.5e-08	4.01e-06	2.42e-06	CD74/CCL4L1/CCL3L1/CCL3L3/XCL2/CCL3	6	1
GO:0048247	lymphocyte chemotaxis	5/33	64/18723	8.77e-08	4.44e-06	2.68e-06	CCL4L1/CCL3L1/CCL3L3/XCL2/CCL3	5	1
GO:0097529	myeloid leukocyte migration	7/33	220/18723	9.26e-08	4.46e-06	2.69e-06	CD74/CCL4L1/CCL3L1/CCL3L3/XCL2/DUSP1/CCL3	7	1
GO:0042267	natural killer cell mediated cytotoxicity	5/33	68/18723	1.19e-07	5.47e-06	3.3e-06	KLRC1/SH2D1A/NCR1/KLRC2/CD160	5	1
GO:0002228	natural killer cell mediated immunity	5/33	71/18723	1.49e-07	6.42e-06	3.87e-06	KLRC1/SH2D1A/NCR1/KLRC2/CD160	5	1
GO:0034341	response to interferon-gamma	6/33	141/18723	1.54e-07	6.42e-06	3.87e-06	CD74/CCL4L1/CCL3L1/CCL3L3/XCL2/CCL3	6	1
GO:0050900	leukocyte migration	8/33	369/18723	1.9e-07	7.63e-06	4.6e-06	CD74/CCL4L1/CCL3L1/CCL3L3/CXCR4/XCL2/DUSP1/CCL3	8	1
GO:0097530	granulocyte migration	6/33	148/18723	2.05e-07	7.88e-06	4.75e-06	CD74/CCL4L1/CCL3L1/CCL3L3/XCL2/CCL3	6	1
GO:0002696	positive regulation of leukocyte activation	8/33	409/18723	4.17e-07	1.54e-05	9.29e-06	TYROBP/CD74/HLA-DQA2/HLA-DQB1/CCL3/KLRC2/ZBTB16/CD160	8	1
GO:0050867	positive regulation of cell activation	8/33	420/18723	5.09e-07	1.81e-05	1.09e-05	TYROBP/CD74/HLA-DQA2/HLA-DQB1/CCL3/KLRC2/ZBTB16/CD160	8	1
GO:0032103	positive regulation of response to external stimulus	8/33	427/18723	5.77e-07	1.98e-05	1.2e-05	TYROBP/CD74/SH2D1A/CXCR4/XCL2/CCL3/KLRC2/CD160	8	1
GO:0002683	negative regulation of immune system process	8/33	434/18723	6.52e-07	2.16e-05	1.3e-05	TYROBP/CD74/KLRC1/TIGIT/SH2D1A/DUSP1/CCL3/CD160	8	1
GO:0001906	cell killing	6/33	188/18723	8.36e-07	2.68e-05	1.62e-05	TYROBP/KLRC1/SH2D1A/NCR1/KLRC2/CD160	6	1
GO:0070372	regulation of ERK1 and ERK2 cascade	7/33	309/18723	9.21e-07	2.86e-05	1.72e-05	CD74/CCL4L1/CCL3L1/CCL3L3/XCL2/DUSP1/CCL3	7	1
GO:0002768	immune response-regulating cell surface receptor signaling pathway	7/33	315/18723	1.05e-06	3.15e-05	1.9e-05	TYROBP/KLRC1/SH2D1A/MS4A1/HLA-DQB1/KLRC2/CD160	7	1
GO:0070371	ERK1 and ERK2 cascade	7/33	330/18723	1.43e-06	4.16e-05	2.51e-05	CD74/CCL4L1/CCL3L1/CCL3L3/XCL2/DUSP1/CCL3	7	1
GO:0071347	cellular response to interleukin-1	5/33	113/18723	1.52e-06	4.3e-05	2.59e-05	CCL4L1/CCL3L1/CCL3L3/XCL2/CCL3	5	1
GO:0002697	regulation of immune effector process	7/33	339/18723	1.71e-06	4.7e-05	2.83e-05	TYROBP/CD74/KLRC1/SH2D1A/NCR1/KLRC2/CD160	7	1
GO:0072676	lymphocyte migration	5/33	117/18723	1.8e-06	4.82e-05	2.91e-05	CCL4L1/CCL3L1/CCL3L3/XCL2/CCL3	5	1
GO:0071346	cellular response to interferon-gamma	5/33	118/18723	1.88e-06	4.88e-05	2.94e-05	CCL4L1/CCL3L1/CCL3L3/XCL2/CCL3	5	1
GO:0070374	positive regulation of ERK1 and ERK2 cascade	6/33	217/18723	1.93e-06	4.88e-05	2.94e-05	CD74/CCL4L1/CCL3L1/CCL3L3/XCL2/CCL3	6	1
GO:0045088	regulation of innate immune response	6/33	218/18723	1.98e-06	4.89e-05	2.95e-05	TYROBP/KLRC1/SH2D1A/NCR1/KLRC2/CD160	6	1
GO:0006968	cellular defense response	4/33	54/18723	2.38e-06	5.71e-05	3.45e-05	TYROBP/SH2D1A/NCR1/KLRC2	4	1
GO:0002703	regulation of leukocyte mediated immunity	6/33	226/18723	2.44e-06	5.73e-05	3.45e-05	TYROBP/KLRC1/SH2D1A/NCR1/KLRC2/CD160	6	1
GO:0071356	cellular response to tumor necrosis factor	6/33	229/18723	2.63e-06	5.91e-05	3.56e-05	CCL4L1/CCL3L1/CCL3L3/YBX3/XCL2/CCL3	6	1
GO:0051251	positive regulation of lymphocyte activation	7/33	362/18723	2.64e-06	5.91e-05	3.56e-05	TYROBP/CD74/HLA-DQA2/HLA-DQB1/KLRC2/ZBTB16/CD160	7	1
GO:0001912	positive regulation of leukocyte mediated cytotoxicity	4/33	56/18723	2.75e-06	6.02e-05	3.63e-05	TYROBP/SH2D1A/KLRC2/CD160	4	1
GO:0031343	positive regulation of cell killing	4/33	63/18723	4.43e-06	9.46e-05	5.7e-05	TYROBP/SH2D1A/KLRC2/CD160	4	1
GO:0034612	response to tumor necrosis factor	6/33	253/18723	4.68e-06	9.79e-05	5.9e-05	CCL4L1/CCL3L1/CCL3L3/YBX3/XCL2/CCL3	6	1
GO:0070555	response to interleukin-1	5/33	143/18723	4.84e-06	9.91e-05	5.97e-05	CCL4L1/CCL3L1/CCL3L3/XCL2/CCL3	5	1
GO:0002429	immune response-activating cell surface receptor signaling pathway	6/33	291/18723	1.04e-05	0.000204182	0.000123104	TYROBP/SH2D1A/MS4A1/HLA-DQB1/KLRC2/CD160	6	1
GO:0002757	immune response-activating signal transduction	6/33	291/18723	1.04e-05	0.000204182	0.000123104	TYROBP/SH2D1A/MS4A1/HLA-DQB1/KLRC2/CD160	6	1
GO:0002706	regulation of lymphocyte mediated immunity	5/33	168/18723	1.06e-05	0.000204182	0.000123104	KLRC1/SH2D1A/NCR1/KLRC2/CD160	5	1
GO:1903131	mononuclear cell differentiation	45563	426/18723	7.07e-09	7.78e-06	5.03e-06	ITGB1/LGALS1/B2M/CD2/ANXA1/CD3D/HLA-B/CD3G/ZNF683	9	2
GO:0030098	lymphocyte differentiation	45532	374/18723	5.16e-08	2.84e-05	1.83e-05	ITGB1/LGALS1/B2M/CD2/ANXA1/CD3D/CD3G/ZNF683	8	2
GO:0042110	T cell activation	45532	487/18723	3.89e-07	0.000142605	9.21e-05	LGALS1/B2M/CD6/CD2/ANXA1/CD3D/CD3G/ZNF683	8	2
GO:0030217	T cell differentiation	45471	257/18723	1.84e-06	0.000367077	0.000237107	B2M/CD2/ANXA1/CD3D/CD3G/ZNF683	6	2
GO:0019885	antigen processing and presentation of endogenous peptide antigen via MHC class I	45379	17/18723	2.01e-06	0.000367077	0.000237107	B2M/HLA-C/HLA-B	3	2
GO:0045785	positive regulation of cell adhesion	45501	437/18723	2.79e-06	0.000367077	0.000237107	LGALS1/B2M/S100A10/CD6/ARPC2/FLNA/ANXA1	7	2
GO:0002483	antigen processing and presentation of endogenous peptide antigen	45379	19/18723	2.86e-06	0.000367077	0.000237107	B2M/HLA-C/HLA-B	3	2
GO:0110053	regulation of actin filament organization	45471	278/18723	2.91e-06	0.000367077	0.000237107	TMSB4X/S100A10/DSTN/ARPC2/FLNA/PFN1	6	2
GO:0007015	actin filament organization	45501	442/18723	3e-06	0.000367077	0.000237107	TMSB4X/S100A10/DSTN/ARPC2/FLNA/PFN1/MYO1G	7	2
GO:0019883	antigen processing and presentation of endogenous antigen	45379	26/18723	7.61e-06	0.000764589	0.000493873	B2M/HLA-C/HLA-B	3	2
GO:0050863	regulation of T cell activation	45471	329/18723	7.65e-06	0.000764589	0.000493873	LGALS1/B2M/CD6/CD2/ANXA1/ZNF683	6	2
GO:0034109	homotypic cell-cell adhesion	45410	90/18723	9.36e-06	0.000809757	0.000523049	LGALS1/ACTB/FLNA/MYL12A	4	2
GO:0002474	antigen processing and presentation of peptide antigen via MHC class I	45379	28/18723	9.57e-06	0.000809757	0.000523049	B2M/HLA-C/HLA-B	3	2
GO:0032956	regulation of actin cytoskeleton organization	45471	358/18723	1.24e-05	0.000920089	0.000594316	TMSB4X/S100A10/DSTN/ARPC2/FLNA/PFN1	6	2
GO:1902905	positive regulation of supramolecular fiber organization	45440	209/18723	1.32e-05	0.000920089	0.000594316	S100A10/DSTN/ARPC2/FLNA/PFN1	5	2
GO:0031589	cell-substrate adhesion	45471	363/18723	1.34e-05	0.000920089	0.000594316	ITGB1/LGALS1/S100A10/ARPC2/FLNA/MYO1G	6	2
GO:1902903	regulation of supramolecular fiber organization	45471	383/18723	1.81e-05	0.00117318	0.000757797	TMSB4X/S100A10/DSTN/ARPC2/FLNA/PFN1	6	2
GO:0051495	positive regulation of cytoskeleton organization	45440	226/18723	1.92e-05	0.00117391	0.000758268	S100A10/DSTN/ARPC2/FLNA/PFN1	5	2
GO:0032970	regulation of actin filament-based process	45471	397/18723	2.22e-05	0.00128537	0.000830265	TMSB4X/S100A10/DSTN/ARPC2/FLNA/PFN1	6	2
GO:1900026	positive regulation of substrate adhesion-dependent cell spreading	45379	41/18723	3.07e-05	0.00169055	0.00109198	S100A10/ARPC2/FLNA	3	2
GO:0046596	regulation of viral entry into host cell	45379	42/18723	3.31e-05	0.00173216	0.00111886	LGALS1/IFITM2/LY6E	3	2
GO:0052372	modulation by symbiont of entry into host	45379	49/18723	5.27e-05	0.00263502	0.00170205	LGALS1/IFITM2/LY6E	3	2
GO:0072659	protein localization to plasma membrane	45440	284/18723	5.72e-05	0.00272803	0.00176212	ITGB1/ACTB/S100A10/FLNA/MYL12A	5	2
GO:0046718	viral entry into host cell	45410	144/18723	5.95e-05	0.00272803	0.00176212	ITGB1/LGALS1/IFITM2/LY6E	4	2
GO:0044409	entry into host	45410	151/18723	7.16e-05	0.00315	0.00203469	ITGB1/LGALS1/IFITM2/LY6E	4	2
GO:1900024	regulation of substrate adhesion-dependent cell spreading	45379	57/18723	8.3e-05	0.00347487	0.00224454	S100A10/ARPC2/FLNA	3	2
GO:0022604	regulation of cell morphogenesis	45440	309/18723	8.53e-05	0.00347487	0.00224454	S100A10/ARPC2/FLNA/MYL12A/ANXA1	5	2
GO:0021932	hindbrain radial glia guided cell migration	45350	10/18723	9.63e-05	0.00378463	0.00244462	ITGB1/FLNA	2	2
GO:0048002	antigen processing and presentation of peptide antigen	45379	62/18723	0.000106783	0.00405038	0.00261627	B2M/HLA-C/HLA-B	3	2
GO:0032233	positive regulation of actin filament bundle assembly	45379	63/18723	0.00011201	0.00410702	0.00265286	S100A10/FLNA/PFN1	3	2
GO:1990778	protein localization to cell periphery	45440	333/18723	0.000121236	0.00430193	0.00277876	ITGB1/ACTB/S100A10/FLNA/MYL12A	5	2
GO:0052126	movement in host environment	45410	175/18723	0.000126709	0.00435561	0.00281343	ITGB1/LGALS1/IFITM2/LY6E	4	2
GO:0070527	platelet aggregation	45379	67/18723	0.000134582	0.00448607	0.0028977	ACTB/FLNA/MYL12A	3	2
GO:0043903	regulation of biological process involved in symbiotic interaction	45379	72/18723	0.000166714	0.00506488	0.00327157	LGALS1/IFITM2/LY6E	3	2
GO:1903036	positive regulation of response to wounding	45379	72/18723	0.000166714	0.00506488	0.00327157	ITGB1/FLNA/ANXA1	3	2
GO:0008064	regulation of actin polymerization or depolymerization	45410	188/18723	0.00016693	0.00506488	0.00327157	TMSB4X/DSTN/ARPC2/PFN1	4	2
GO:0030832	regulation of actin filament length	45410	189/18723	0.000170364	0.00506488	0.00327157	TMSB4X/DSTN/ARPC2/PFN1	4	2
GO:0033077	T cell differentiation in thymus	45379	75/18723	0.00018819	0.00533756	0.00344771	B2M/CD3D/CD3G	3	2
GO:1903706	regulation of hemopoiesis	45440	367/18723	0.000190877	0.00533756	0.00344771	B2M/CD2/ANXA1/HLA-B/ZNF683	5	2
GO:0045059	positive thymic T cell selection	45350	14/18723	0.000194093	0.00533756	0.00344771	CD3D/CD3G	2	2
GO:0007159	leukocyte cell-cell adhesion	45440	371/18723	0.00020074	0.0053857	0.0034788	ITGB1/LGALS1/B2M/CD6/ANXA1	5	2
GO:0010770	positive regulation of cell morphogenesis involved in differentiation	45379	79/18723	0.00021951	0.0057301	0.00370126	S100A10/ARPC2/FLNA	3	2
GO:0051701	biological process involved in interaction with host	45410	203/18723	0.000223995	0.0057301	0.00370126	ITGB1/LGALS1/IFITM2/LY6E	4	2
GO:0021535	cell migration in hindbrain	45350	16/18723	0.000255474	0.00638684	0.00412547	ITGB1/FLNA	2	2
GO:0050870	positive regulation of T cell activation	45410	216/18723	0.000283828	0.00693803	0.0044815	LGALS1/B2M/CD6/ANXA1	4	2
GO:0008154	actin polymerization or depolymerization	45410	218/18723	0.000293959	0.00702946	0.00454056	TMSB4X/DSTN/ARPC2/PFN1	4	2
GO:0010810	regulation of cell-substrate adhesion	45410	221/18723	0.00030964	0.00722145	0.00466458	LGALS1/S100A10/ARPC2/FLNA	4	2
GO:0002696	positive regulation of leukocyte activation	45440	409/18723	0.000315118	0.00722145	0.00466458	LGALS1/B2M/CD6/CD2/ANXA1	5	2
GO:0050867	positive regulation of cell activation	45440	420/18723	0.000356008	0.00799202	0.00516231	LGALS1/B2M/CD6/CD2/ANXA1	5	2
GO:0042060	wound healing	45440	422/18723	0.000363856	0.00800484	0.00517059	ITGB1/ACTB/FLNA/MYL12A/ANXA1	5	2
GO:0006968	cellular defense response	45370	54/18723	2.13e-05	0.0100167	0.00627676	GNLY/CX3CR1/SPN	3	3
GO:0001906	cell killing	45401	188/18723	3.39e-05	0.0100167	0.00627676	GNLY/GZMB/KLRD1/CX3CR1	4	3
GO:0071677	positive regulation of mononuclear cell migration	45370	65/18723	3.72e-05	0.0100167	0.00627676	CX3CR1/SPN/CCL5	3	3
GO:0002683	negative regulation of immune system process	45431	434/18723	5.81e-05	0.0117427	0.00735833	KLRD1/CX3CR1/CST7/ID2/SPN	5	3
GO:0090026	positive regulation of monocyte chemotaxis	45341	21/18723	0.000202545	0.0242212	0.0151777	CX3CR1/CCL5	2	3
GO:0071675	regulation of mononuclear cell migration	45370	115/18723	0.000203591	0.0242212	0.0151777	CX3CR1/SPN/CCL5	3	3
GO:0001909	leukocyte mediated cytotoxicity	45370	124/18723	0.000254248	0.0242212	0.0151777	GZMB/KLRD1/CX3CR1	3	3
GO:0001911	negative regulation of leukocyte mediated cytotoxicity	45341	24/18723	0.00026572	0.0242212	0.0151777	KLRD1/CX3CR1	2	3
GO:1905523	positive regulation of macrophage migration	45341	26/18723	0.000312516	0.0242212	0.0151777	CX3CR1/CCL5	2	3
GO:0002687	positive regulation of leukocyte migration	45370	135/18723	0.000326437	0.0242212	0.0151777	CX3CR1/SPN/CCL5	3	3
GO:0031342	negative regulation of cell killing	45341	28/18723	0.000363041	0.0242212	0.0151777	KLRD1/CX3CR1	2	3
GO:0090025	regulation of monocyte chemotaxis	45341	29/18723	0.000389697	0.0242212	0.0151777	CX3CR1/CCL5	2	3
GO:2000406	positive regulation of T cell migration	45341	29/18723	0.000389697	0.0242212	0.0151777	SPN/CCL5	2	3
GO:0007159	leukocyte cell-cell adhesion	45401	371/18723	0.000464454	0.0255314	0.0159987	CX3CR1/HLA-DQA1/SPN/CCL5	4	3
GO:0019835	cytolysis	45341	32/18723	0.00047522	0.0255314	0.0159987	GZMH/GZMB	2	3
GO:0050901	leukocyte tethering or rolling	45341	33/18723	0.000505573	0.0255314	0.0159987	CX3CR1/SPN	2	3
GO:2000403	positive regulation of lymphocyte migration	45341	35/18723	0.000569038	0.0270461	0.0169478	SPN/CCL5	2	3
GO:0003161	cardiac conduction system development	45341	37/18723	0.00063617	0.028557	0.0178946	HOPX/ID2	2	3
GO:1905521	regulation of macrophage migration	45341	41/18723	0.00078138	0.0323602	0.0202778	CX3CR1/CCL5	2	3
GO:2000404	regulation of T cell migration	45341	42/18723	0.000819954	0.0323602	0.0202778	SPN/CCL5	2	3
GO:0002695	negative regulation of leukocyte activation	45370	187/18723	0.000844415	0.0323602	0.0202778	CST7/ID2/SPN	3	3
GO:0002443	leukocyte mediated immunity	45401	440/18723	0.000881093	0.0323602	0.0202778	GZMB/KLRD1/CX3CR1/HLA-DQA1	4	3
GO:0071674	mononuclear cell migration	45370	196/18723	0.000967423	0.033986	0.0212966	CX3CR1/SPN/CCL5	3	3
GO:0001774	microglial cell activation	45341	47/18723	0.00102636	0.034554	0.0216525	CX3CR1/CST7	2	3
GO:0050832	defense response to fungus	45341	49/18723	0.00111521	0.0353267	0.0221367	GNLY/CX3CR1	2	3
GO:0002685	regulation of leukocyte migration	45370	210/18723	0.00118047	0.0353267	0.0221367	CX3CR1/SPN/CCL5	3	3
GO:0050866	negative regulation of cell activation	45370	210/18723	0.00118047	0.0353267	0.0221367	CST7/ID2/SPN	3	3
GO:0002274	myeloid leukocyte activation	45370	223/18723	0.001403	0.0377911	0.023681	CX3CR1/CST7/CCL5	3	3
GO:0003229	ventricular cardiac muscle tissue development	45341	55/18723	0.00140313	0.0377911	0.023681	HOPX/ID2	2	3
GO:1905517	macrophage migration	45341	55/18723	0.00140313	0.0377911	0.023681	CX3CR1/CCL5	2	3
GO:0061756	leukocyte adhesion to vascular endothelial cell	45341	57/18723	0.00150619	0.0392582	0.0246003	CX3CR1/SPN	2	3
GO:0009620	response to fungus	45341	60/18723	0.00166738	0.0408255	0.0255824	GNLY/CX3CR1	2	3
GO:0051851	modulation by host of symbiont process	45341	60/18723	0.00166738	0.0408255	0.0255824	CX3CR1/CCL5	2	3
GO:2000401	regulation of lymphocyte migration	45341	61/18723	0.00172286	0.0409432	0.0256562	SPN/CCL5	2	3
GO:0002704	negative regulation of leukocyte mediated immunity	45341	63/18723	0.00183643	0.0423954	0.0265662	KLRD1/CX3CR1	2	3
GO:0072678	T cell migration	45341	66/18723	0.00201332	0.0451879	0.028316	SPN/CCL5	2	3
GO:0042267	natural killer cell mediated cytotoxicity	45341	68/18723	0.00213558	0.0466364	0.0292237	GZMB/KLRD1	2	3
GO:0002548	monocyte chemotaxis	45341	70/18723	0.00226128	0.046849	0.0293569	CX3CR1/CCL5	2	3
GO:0045123	cellular extravasation	45341	70/18723	0.00226128	0.046849	0.0293569	CX3CR1/SPN	2	3
GO:0002228	natural killer cell mediated immunity	45341	71/18723	0.00232542	0.0469734	0.0294349	GZMB/KLRD1	2	3
GO:0051817	modulation of process of other organism involved in symbiotic interaction	45341	81/18723	0.00301367	0.0593909	0.037216	CX3CR1/CCL5	2	3
GO:0001910	regulation of leukocyte mediated cytotoxicity	45341	82/18723	0.00308715	0.0593909	0.037216	KLRD1/CX3CR1	2	3
GO:2000177	regulation of neural precursor cell proliferation	45341	87/18723	0.00346709	0.0651098	0.0407997	CX3CR1/ID2	2	3
GO:0070098	chemokine-mediated signaling pathway	45341	88/18723	0.00354558	0.0651098	0.0407997	CX3CR1/CCL5	2	3
GO:0002690	positive regulation of leukocyte chemotaxis	45341	94/18723	0.00403389	0.070727	0.0443195	CX3CR1/CCL5	2	3
GO:0051702	biological process involved in interaction with symbiont	45341	94/18723	0.00403389	0.070727	0.0443195	CX3CR1/CCL5	2	3
GO:0050863	regulation of T cell activation	45370	329/18723	0.00422784	0.070727	0.0443195	HLA-DQA1/SPN/CCL5	3	3
GO:1990868	response to chemokine	45341	97/18723	0.00428914	0.070727	0.0443195	CX3CR1/CCL5	2	3
GO:1990869	cellular response to chemokine	45341	97/18723	0.00428914	0.070727	0.0443195	CX3CR1/CCL5	2	3
GO:0031341	regulation of cell killing	45341	99/18723	0.00446338	0.0710435	0.0445179	KLRD1/CX3CR1	2	3
GO:0070527	platelet aggregation	45335	67/18723	0.000959244	0.126627	0.0847194	ACTG1/HBB	2	4
GO:0034109	homotypic cell-cell adhesion	45335	90/18723	0.001722	0.126627	0.0847194	ACTG1/HBB	2	4
GO:0071346	cellular response to interferon-gamma	45335	118/18723	0.00293567	0.126627	0.0847194	ACTG1/VIM	2	4
GO:0030168	platelet activation	45335	123/18723	0.0031846	0.126627	0.0847194	ACTG1/HBB	2	4
GO:0045727	positive regulation of translation	45335	136/18723	0.00387662	0.126627	0.0847194	PABPC1/VIM	2	4
GO:0034341	response to interferon-gamma	45335	141/18723	0.00415985	0.126627	0.0847194	ACTG1/VIM	2	4
GO:0050871	positive regulation of B cell activation	45335	152/18723	0.00481595	0.126627	0.0847194	CD27/TRBC1	2	4
GO:0043488	regulation of mRNA stability	45335	158/18723	0.00519277	0.126627	0.0847194	PABPC1/VIM	2	4
GO:0034250	positive regulation of cellular amide metabolic process	45335	162/18723	0.00545134	0.126627	0.0847194	PABPC1/VIM	2	4
GO:0061013	regulation of mRNA catabolic process	45335	166/18723	0.00571578	0.126627	0.0847194	PABPC1/VIM	2	4
GO:0043487	regulation of RNA stability	45335	170/18723	0.00598604	0.126627	0.0847194	PABPC1/VIM	2	4
GO:0042989	sequestering of actin monomers	45304	11/18723	0.00761323	0.126627	0.0847194	TMSB10	1	4
GO:0050864	regulation of B cell activation	45335	198/18723	0.00803858	0.126627	0.0847194	CD27/TRBC1	2	4
GO:0098974	postsynaptic actin cytoskeleton organization	45304	12/18723	0.00830268	0.126627	0.0847194	ACTG1	1	4
GO:0016064	immunoglobulin mediated immune response	45335	207/18723	0.00875704	0.126627	0.0847194	CD27/TRBC1	2	4
GO:0060213	positive regulation of nuclear-transcribed mRNA poly(A) tail shortening	45304	13/18723	0.00899169	0.126627	0.0847194	PABPC1	1	4
GO:0019724	B cell mediated immunity	45335	210/18723	0.00900276	0.126627	0.0847194	CD27/TRBC1	2	4
GO:0007596	blood coagulation	45335	217/18723	0.00958815	0.126627	0.0847194	ACTG1/HBB	2	4
GO:0045579	positive regulation of B cell differentiation	45304	14/18723	0.00968026	0.126627	0.0847194	CD27	1	4
GO:0070307	lens fiber cell development	45304	14/18723	0.00968026	0.126627	0.0847194	VIM	1	4
GO:0071236	cellular response to antibiotic	45304	14/18723	0.00968026	0.126627	0.0847194	CRIP1	1	4
GO:0099188	postsynaptic cytoskeleton organization	45304	14/18723	0.00968026	0.126627	0.0847194	ACTG1	1	4
GO:0007599	hemostasis	45335	222/18723	0.0100165	0.126627	0.0847194	ACTG1/HBB	2	4
GO:0050817	coagulation	45335	222/18723	0.0100165	0.126627	0.0847194	ACTG1/HBB	2	4
GO:0015671	oxygen transport	45304	15/18723	0.0103684	0.126627	0.0847194	HBB	1	4
GO:0060211	regulation of nuclear-transcribed mRNA poly(A) tail shortening	45304	15/18723	0.0103684	0.126627	0.0847194	PABPC1	1	4
GO:1900153	positive regulation of nuclear-transcribed mRNA catabolic process, deadenylation-dependent decay	45304	15/18723	0.0103684	0.126627	0.0847194	PABPC1	1	4
GO:0006402	mRNA catabolic process	45335	232/18723	0.0108987	0.126627	0.0847194	PABPC1/VIM	2	4
GO:0061684	chaperone-mediated autophagy	45304	16/18723	0.0110561	0.126627	0.0847194	EEF1A1	1	4
GO:0010224	response to UV-B	45304	17/18723	0.0117433	0.126627	0.0847194	CRIP1	1	4
GO:0070293	renal absorption	45304	17/18723	0.0117433	0.126627	0.0847194	HBB	1	4
GO:0048535	lymph node development	45304	18/18723	0.0124301	0.126627	0.0847194	LTB	1	4
GO:1900151	regulation of nuclear-transcribed mRNA catabolic process, deadenylation-dependent decay	45304	18/18723	0.0124301	0.126627	0.0847194	PABPC1	1	4
GO:0045603	positive regulation of endothelial cell differentiation	45304	19/18723	0.0131165	0.126627	0.0847194	BTG1	1	4
GO:0070233	negative regulation of T cell apoptotic process	45304	19/18723	0.0131165	0.126627	0.0847194	CD27	1	4
GO:2000269	regulation of fibroblast apoptotic process	45304	19/18723	0.0131165	0.126627	0.0847194	BTG1	1	4
GO:0015669	gas transport	45304	20/18723	0.0138024	0.126627	0.0847194	HBB	1	4
GO:0032495	response to muramyl dipeptide	45304	20/18723	0.0138024	0.126627	0.0847194	VIM	1	4
GO:0150105	protein localization to cell-cell junction	45304	21/18723	0.0144879	0.126627	0.0847194	ACTG1	1	4
GO:0044346	fibroblast apoptotic process	45304	22/18723	0.0151729	0.126627	0.0847194	BTG1	1	4
GO:0045663	positive regulation of myoblast differentiation	45304	22/18723	0.0151729	0.126627	0.0847194	BTG1	1	4
GO:0006401	RNA catabolic process	45335	278/18723	0.0153813	0.126627	0.0847194	PABPC1/VIM	2	4
GO:0110053	regulation of actin filament organization	45335	278/18723	0.0153813	0.126627	0.0847194	TMSB10/ACTG1	2	4
GO:1903311	regulation of mRNA metabolic process	45335	288/18723	0.0164455	0.127109	0.0850419	PABPC1/VIM	2	4
GO:0045109	intermediate filament organization	45304	25/18723	0.0172254	0.127109	0.0850419	VIM	1	4
GO:0032967	positive regulation of collagen biosynthetic process	45304	27/18723	0.0185915	0.127109	0.0850419	VIM	1	4
GO:0060512	prostate gland morphogenesis	45304	27/18723	0.0185915	0.127109	0.0850419	CRIP1	1	4
GO:0010714	positive regulation of collagen metabolic process	45304	28/18723	0.019274	0.127109	0.0850419	VIM	1	4
GO:0000289	nuclear-transcribed mRNA poly(A) tail shortening	45304	29/18723	0.0199559	0.127109	0.0850419	PABPC1	1	4
GO:0045070	positive regulation of viral genome replication	45304	30/18723	0.0206375	0.127109	0.0850419	PABPC1	1	4
