## Supplementary Table 10. Details of genesets generated in this study for "Biologically informed machine learning modeling of immune cells to reveal physiological and pathological aging process"

### Sheet: Sheet1
Supplementary Table 4. Details of genesets generated in this study
CD14_Mono1 signature	CD14_Mono2 signature	Shift Myeloid signature	Shift T cell signature	Shift NK signature
IL1B	COX1	FOS	NEAT1	ZFP36
CXCL8	COX3	LGALS2	SOCS3	JUNB
CCL3	COX2	ZFP36	ARID5A	MAP3K8
CCL4	ND4	CD99	JUNB	DUSP2
H3F3B	ND3	GAPDH	CD55	CXCR4
G0S2	ND1	CD14	ZFP36L2	DDIT4
THBS1	ND2	GRN	ITK	SLA2
CXCL3	ATP6	IER2	RNF149	IFNGR1
MT-CO1	CYTB	DUSP1	ARID5B	TSC22D3
H3F3A	H3-3A	VIM	HIF1A	MYOM2
MT-CO3	GPX1	ANXA1	TSC22D3	ZFP36L2
MT-CO2	RPS17	TMEM176A	NFKBIZ	SH2D2A
TIMP1	ND5	MS4A6A	DDIT4	FTH1
MT-CYB	H3-3B	TMEM176B	SLC2A3	SYTL3
MT-ND1	RPS29	PLP2	SRSF2	PIK3R1
NFKBIA	PPBP	LAMTOR1	CIRBP	IGFBP7
CXCL2	RPS10	TALDO1	SSH2	MALAT1
C15orf48	RPL27A	PLBD1	RBM3	AKR1C3
MT-ATP6	RPS20	CDA	CD69	HSH2D
MT-ND4	HBB	TAGLN2	CBLB	TNFRSF1B
MTRNR2L8	MACROH2A1	EGR1	IKZF1	AKNA
MT-ND3	ND4L	CSTA	PCGF5	CD55
MT-ND2	MARCHF1	RGS2	RNASET2	DDX6
CCL4L2	PF4	RBP7	CRYBG1	REL
SERPINB2	LUZP6	ASGR1	TXK	NEAT1
FTH1	HBA2	CAPG	ERAP2	SRSF2
IER3	RPL13A	JUNB	MALAT1	FGFBP2
PLAUR	NDUFB1	BLVRB	IL4R	GZMB
CXCL1	RPL38	NFKBIA	BAZ1A	RUNX3
CCL20	RPS27	GCA	CCNL1	SORL1
BCL2A1	RPL23	ALDOA	SARAF	PRF1
GABARAP	CYRIB	SERPINB1	SATB1	CIRBP
MTRNR2L12	RPL36A	BTG2	PDE3B	TXK
NINJ1	CLEC12A	GLRX	SRGN	SPSB3
PPP1R15A	ATP5MPL	BNIP3L	REXO2	TFDP2
ATP6V0C	RPL26	S100A12	GPRIN3	SYNE1
JUN	FGL2	IER3	PTPRC	SPOCK2
MT-ND5	ATP5ME	TWF2	GNPDA1	UTRN
MT-ND4L	MICOS10	PPP1R15A	CNOT6L	PARP8
ATP2B1-AS1	H2AZ1	MCEMP1	SELL	TXNIP
CDKN1A	RGS18	EIF1	LEPROTL1	ID2
EREG	LOC107987462	BTF3	SFXN1	LAMP1
PHLDA1	LOC107987425	CLIC1	PIK3IP1	DNAJB6
CCL2	LOC102725035	LGALS3	EML4	ZEB2
LGALS3	ARPC1B	TKT	SNRPA1	RBM39
CCL3L1	RPL37A	S100A9	JAK3	S1PR5
RGCC	RPL21	TREM1	MBNL1	VPS37B
DUSP2	MALAT1	MGST1	LINC01089	IL2RG
MARCKSL1	DENND10	NCF4	P2RY8	SRSF5
HSPA5	KCTD12	SH3BGRL3	IFI16	KLRB1
